# Development and Clinical Evaluation of a Multiplexed Health Surveillance Panel Using Ultra High-Throughput PRM-MS in an Inflammatory Bowel Disease Cohort

**DOI:** 10.1101/2025.04.02.646850

**Authors:** Qin Fu, Philip M. Remes, Jihyeon Lee, Cristina Jacob, Dalin Li, Manasa Vegesna, Koen Raedschelders, Ali Haghani, Emebet Mengesha, Philip Debbas, Estelle Hoedt, Sandy Joung, Susan Cheng, Scott Peterman, Justyna Fert-Bober, Gil Y. Melmed, Dermot P.B. McGovern, Christopher I. Murray, Jennifer E. Van Eyk

## Abstract

Despite advances in clinical proteomics, translating protein biomarker discoveries into clinical use remains challenging due to the technical complexity of the validation process. Targeted MS-based proteomics approaches such as parallel reaction monitoring (PRM) offer sensitive and specific assays for biomarker translation. In this study, we developed a multiplex PRM assay using the Stellar mass spectrometry platform to quantify 57 plasma proteins, including 21 FDA-approved proteins. Loading curves (11-points) were performed at 4 sample throughputs (100, 144, 180, and 300 samples per day) using independent, optimized, and scheduled PRM methods. Following optimization, an inflammatory bowel disease (IBD) cohort of plasma samples (493 IBD, 509 matched controls) was analyzed at a throughput of 180 SPD. To monitor system performance, the study also included 1,000 additional injections for system suitability tests, low-, middle-, and high-quality controls, washes, and blanks. Using this approach, we observed high quantifiability (linearity, sensitivity, reproducibility) in the PRM assay and consistent in data acquisition across a large cohort. We also validated the candidate IBD markers, C-reactive protein and orosomucoid protein, identified in a recent discovery experiment.
