## Supplementary material for "Development and Clinical Evaluation of a Multiplexed Health Surveillance Panel Using Ultra High-Throughput PRM-MS in an Inflammatory Bowel Disease Cohort": STable1

### Sheet: PRM Conductor Parameters
Throughput (SPD)	Scan Range (Th)	Cycle Time (s)	Acq. Window (min)	LC Peak Base Width (s)
100	200-1500	0.88	0.5	2.6 – 12.0
144	200-1500	0.63	0.5	2.0 – 9.9
180	200-1500	0.63	0.4	1.5 – 7.6
300	Optimized	0.67	0.3	1.2 – 5.9
