## Supplementary material for "Development and Clinical Evaluation of a Multiplexed Health Surveillance Panel Using Ultra High-Throughput PRM-MS in an Inflammatory Bowel Disease Cohort": STable2

### Sheet: LC_conditions
Supplemental Table 9 LC Conditions
100 SPD				144 SPD				180 SPD				300SPD
time (min)	Solvent B	flowrate (ml/min)	Note	time (min)	Solvent B	flowrate (ml/min)	Note	time (min)	Solvent B	flowrate (ml/min)	Note	time (min)	Solvent B	flowrate (ml/min)	Note
0	0.01	1.8	Pre-equilibrate	0	0.04	2.5	Pre-equilibrate	0	0.04	2.5	Pre-equilibrate	0	0.08	3.8	Pre-equilibrate
0.7	0.04	1.8		0.2	0.08	2.5	Separation	0.2	0.08	2.5	Separation	0.1	0.1	3.8
1	0.08	1.8	Separation	7.7	0.28	2		4	20	2.5		0.15	0.105	3.5	Separation
7.7	0.225	1.8		8.7	0.45	2		5.8	0.35	2.5		2.15	0.25	3.5
11.4	0.35	1.8		9.1	0.99	2.5	Washing	6.2	0.99	3	Washing	3	0.45	3.5
11.8	0.55	2.5	Washing	9.6	0.99	3		6.9	0.99	3		3.1	0.99	3.8	Washing
12.3	0.99	2.5		9.6	Stop			6.9	stop			3.7	stop
13	0.99	2.5		post-run column equilibration, preparing next injection				post-run column equilibration, preparing next injection				post-run column equilibration, preparing next injection
13	stop
post-run column equilibration, preparing next injection
