## Supplementary material for "Development and Clinical Evaluation of a Multiplexed Health Surveillance Panel Using Ultra High-Throughput PRM-MS in an Inflammatory Bowel Disease Cohort": STable3

### Sheet: 100SPD_Mass List Table
Compound	Formula	Adduct	m/z	z	t start (min)	t stop (min)	Polarity
SSAAPPPPPR{+10}		(no adduct)	493.768	2	2.57	3.07	Positive
GISNEGQNASIK{+8}		(no adduct)	613.317	2	2.86	3.36	Positive
HVLTSIGEK{+8}		(no adduct)	496.287	2	2.94	3.44	Positive
DIPVPKPK{+8}		(no adduct)	451.284	2	3.92	4.42	Positive
IGDYAGIK{+8}		(no adduct)	422.736	2	4.44	4.94	Positive
TASEFDSAIAQDK{+8}		(no adduct)	695.832	2	5.5	6	Positive
SAAGAFGPELSR{+10}		(no adduct)	586.8	2	5.94	6.44	Positive
ELGQSGVDTYLQTK{+8}		(no adduct)	773.896	2	6.89	7.39	Positive
GLILVGGYGTR{+10}		(no adduct)	558.326	2	8.04	8.54	Positive
SFANQPLEVVYSK{+8}		(no adduct)	745.393	2	8.16	8.66	Positive
GILFVGSGVSGGEEGAR{+10}		(no adduct)	801.412	2	8.27	8.77	Positive
LTILEELR{+10}		(no adduct)	498.802	2	9.15	9.65	Positive
ELASGLSFPVGFK{+8}		(no adduct)	680.374	2	10.22	10.72	Positive
LSSEAPALFQFDLK{+8}		(no adduct)	787.421	2	10.65	11.15	Positive
VVLSQGSK[+8]		(no adduct)	413.25	2	2.56	3.06	Positive
VVLSQGSK		(no adduct)	409.243	2	2.56	3.06	Positive
VAQELEEK[+8]		(no adduct)	477.255	2	2.62	3.12	Positive
VAQELEEK		(no adduct)	473.248	2	2.62	3.12	Positive
IYLQPGR[+10]		(no adduct)	428.749	2	4.31	4.81	Positive
IYLQPGR		(no adduct)	423.745	2	4.31	4.81	Positive
ATEHLSTLSEK[+8]		(no adduct)	408.55	3	2.7	3.2	Positive
ATEHLSTLSEK		(no adduct)	405.879	3	2.7	3.2	Positive
SPELQAEAK[+8]		(no adduct)	490.761	2	2.78	3.28	Positive
SPELQAEAK		(no adduct)	486.753	2	2.78	3.28	Positive
TYLPAVDEK[+8]		(no adduct)	522.279	2	5.44	5.94	Positive
TYLPAVDEK		(no adduct)	518.271	2	5.44	5.94	Positive
AAISGENAGLVR[+10]		(no adduct)	584.321	2	4.63	5.13	Positive
AAISGENAGLVR		(no adduct)	579.317	2	4.63	5.13	Positive
SDIAPVAR[+10]		(no adduct)	419.736	2	3.28	3.78	Positive
SDIAPVAR		(no adduct)	414.732	2	3.28	3.78	Positive
EQPPSLTR[+10]		(no adduct)	469.252	2	3.38	3.88	Positive
EQPPSLTR		(no adduct)	464.248	2	3.38	3.88	Positive
LGNQEPGGQTALK[+8]		(no adduct)	660.854	2	3.39	3.89	Positive
LGNQEPGGQTALK		(no adduct)	656.846	2	3.39	3.89	Positive
TLLSNLEEAK[+8]		(no adduct)	563.316	2	7.57	8.07	Positive
TLLSNLEEAK		(no adduct)	559.309	2	7.57	8.07	Positive
SVLGQLGITK[+8]		(no adduct)	512.318	2	7.97	8.47	Positive
SVLGQLGITK		(no adduct)	508.311	2	7.97	8.47	Positive
YSPGGTPTAIK[+8]		(no adduct)	550.297	2	3.9	4.4	Positive
YSPGGTPTAIK		(no adduct)	546.29	2	3.9	4.4	Positive
ISASAEELR[+10]		(no adduct)	493.263	2	3.9	4.4	Positive
ISASAEELR		(no adduct)	488.259	2	3.9	4.4	Positive
VGDTLNLNLR[+10]		(no adduct)	562.818	2	7.33	7.83	Positive
VGDTLNLNLR		(no adduct)	557.814	2	7.33	7.83	Positive
VGAHAGEYGAEALER[+10]		(no adduct)	513.919	3	4.22	4.72	Positive
VGAHAGEYGAEALER		(no adduct)	510.583	3	4.22	4.72	Positive
AGEVQEPELR[+10]		(no adduct)	569.292	2	4.32	4.82	Positive
AGEVQEPELR		(no adduct)	564.288	2	4.32	4.82	Positive
TGAQELLR[+10]		(no adduct)	449.255	2	4.43	4.93	Positive
TGAQELLR		(no adduct)	444.251	2	4.43	4.93	Positive
YTTEIIK[+8]		(no adduct)	438.252	2	4.45	4.95	Positive
YTTEIIK		(no adduct)	434.245	2	4.45	4.95	Positive
ISLPESLK[+8]		(no adduct)	447.773	2	6.71	7.21	Positive
ISLPESLK		(no adduct)	443.766	2	6.71	7.21	Positive
LQGTLPVEAR[+10]		(no adduct)	547.316	2	5.26	5.76	Positive
LQGTLPVEAR		(no adduct)	542.312	2	5.26	5.76	Positive
DLLLPQPDLR[+10]		(no adduct)	595.344	2	9.74	10.24	Positive
DLLLPQPDLR		(no adduct)	590.34	2	9.74	10.24	Positive
VLEPTLK[+8]		(no adduct)	404.257	2	4.68	5.18	Positive
VLEPTLK		(no adduct)	400.25	2	4.68	5.18	Positive
TPLTATLSK[+8]		(no adduct)	470.284	2	4.84	5.34	Positive
TPLTATLSK		(no adduct)	466.277	2	4.84	5.34	Positive
LFLEPTR[+10]		(no adduct)	443.257	2	6.53	7.03	Positive
LFLEPTR		(no adduct)	438.253	2	6.53	7.03	Positive
LGPLVEQGR[+10]		(no adduct)	489.784	2	4.89	5.39	Positive
LGPLVEQGR		(no adduct)	484.78	2	4.89	5.39	Positive
TEGDGVYTLNDK[+8]		(no adduct)	660.314	2	4.92	5.42	Positive
TEGDGVYTLNDK		(no adduct)	656.307	2	4.92	5.42	Positive
LVNEVTEFAK[+8]		(no adduct)	579.318	2	6.54	7.04	Positive
LVNEVTEFAK		(no adduct)	575.311	2	6.54	7.04	Positive
ESDTSYVSLK[+8]		(no adduct)	568.782	2	5.05	5.55	Positive
ESDTSYVSLK		(no adduct)	564.775	2	5.05	5.55	Positive
ADLSGITGAR[+10]		(no adduct)	485.763	2	5.06	5.56	Positive
ADLSGITGAR		(no adduct)	480.759	2	5.06	5.56	Positive
ILAGPAGDSNVVK[+8]		(no adduct)	624.856	2	5.08	5.58	Positive
ILAGPAGDSNVVK		(no adduct)	620.848	2	5.08	5.58	Positive
TLEAQLTPR[+10]		(no adduct)	519.794	2	5.23	5.73	Positive
TLEAQLTPR		(no adduct)	514.79	2	5.23	5.73	Positive
FSVVYAK[+8]		(no adduct)	411.236	2	5.29	5.79	Positive
FSVVYAK		(no adduct)	407.229	2	5.29	5.79	Positive
IDVHLVPDR[+10]		(no adduct)	358.537	3	5.71	6.21	Positive
IDVHLVPDR		(no adduct)	355.201	3	5.71	6.21	Positive
EELLPAQDIK[+8]		(no adduct)	582.323	2	6.59	7.09	Positive
EELLPAQDIK		(no adduct)	578.316	2	6.59	7.09	Positive
LALDNGGLAR[+10]		(no adduct)	505.287	2	5.63	6.13	Positive
LALDNGGLAR		(no adduct)	500.283	2	5.63	6.13	Positive
LLELTGPK[+8]		(no adduct)	439.776	2	6.21	6.71	Positive
LLELTGPK		(no adduct)	435.768	2	6.21	6.71	Positive
DGAGDVAFVK[+8]		(no adduct)	493.755	2	5.82	6.32	Positive
DGAGDVAFVK		(no adduct)	489.748	2	5.82	6.32	Positive
NSLFEYQK[+8]		(no adduct)	518.763	2	5.84	6.34	Positive
NSLFEYQK		(no adduct)	514.756	2	5.84	6.34	Positive
VGYVSGWGR[+10]		(no adduct)	495.755	2	6.04	6.54	Positive
VGYVSGWGR		(no adduct)	490.751	2	6.04	6.54	Positive
DALSSVQESQVAQQAR[+10]		(no adduct)	863.933	2	6.04	6.54	Positive
DALSSVQESQVAQQAR		(no adduct)	858.929	2	6.04	6.54	Positive
SDVVYTDWK[+8]		(no adduct)	560.774	2	6.5	7	Positive
SDVVYTDWK		(no adduct)	556.767	2	6.5	7	Positive
FATTFYQHLADSK[+8]		(no adduct)	512.924	3	6.8	7.3	Positive
FATTFYQHLADSK		(no adduct)	510.252	3	6.8	7.3	Positive
LSPIYNLVPVK[+8]		(no adduct)	625.884	2	9.56	10.06	Positive
LSPIYNLVPVK		(no adduct)	621.876	2	9.56	10.06	Positive
GFPSVLR[+10]		(no adduct)	393.231	2	6.65	7.15	Positive
GFPSVLR		(no adduct)	388.227	2	6.65	7.15	Positive
TNFDNDIALVR[+10]		(no adduct)	644.332	2	7.85	8.35	Positive
TNFDNDIALVR		(no adduct)	639.328	2	7.85	8.35	Positive
MLEVPYVDR[+10]		(no adduct)	566.291	2	7.97	8.47	Positive
MLEVPYVDR		(no adduct)	561.287	2	7.97	8.47	Positive
FEDGVLDPDYPR[+10]		(no adduct)	716.835	2	8.04	8.54	Positive
FEDGVLDPDYPR		(no adduct)	711.83	2	8.04	8.54	Positive
ETLLQDFR[+10]		(no adduct)	516.273	2	8.09	8.59	Positive
ETLLQDFR		(no adduct)	511.269	2	8.09	8.59	Positive
FLVNLVK[+8]		(no adduct)	420.775	2	8.18	8.68	Positive
FLVNLVK		(no adduct)	416.768	2	8.18	8.68	Positive
TEVIPPLIENR[+10]		(no adduct)	645.868	2	8.33	8.83	Positive
TEVIPPLIENR		(no adduct)	640.864	2	8.33	8.83	Positive
ELLESYIDGR[+10]		(no adduct)	602.808	2	8.42	8.92	Positive
ELLESYIDGR		(no adduct)	597.804	2	8.42	8.92	Positive
NFPSPVDAAFR[+10]		(no adduct)	615.811	2	8.55	9.05	Positive
NFPSPVDAAFR		(no adduct)	610.807	2	8.55	9.05	Positive
EDVYVVGTVLR[+10]		(no adduct)	630.347	2	8.62	9.12	Positive
EDVYVVGTVLR		(no adduct)	625.343	2	8.62	9.12	Positive
GLFIIDGK[+8]		(no adduct)	435.762	2	8.72	9.22	Positive
GLFIIDGK		(no adduct)	431.755	2	8.72	9.22	Positive
FQPTLLTLPR[+10]		(no adduct)	598.357	2	9.52	10.02	Positive
FQPTLLTLPR		(no adduct)	593.353	2	9.52	10.02	Positive
SLEYLDLSFNQIAR[+10]		(no adduct)	839.937	2	10.82	11.32	Positive
SLEYLDLSFNQIAR		(no adduct)	834.933	2	10.82	11.32	Positive
SLAPTAAAK[+8]		(no adduct)	419.25	2	2.7	3.2	Positive
SLAPTAAAK		(no adduct)	415.243	2	2.7	3.2	Positive
TAAQNLYEK[+8]		(no adduct)	523.274	2	3.12	3.62	Positive
TAAQNLYEK		(no adduct)	519.267	2	3.12	3.62	Positive
VTYDVSR[+10]		(no adduct)	425.221	2	3.19	3.69	Positive
VTYDVSR		(no adduct)	420.216	2	3.19	3.69	Positive
TEHPFTVEEFVLPK[+8]		(no adduct)	560.962	3	9.21	9.71	Positive
TEHPFTVEEFVLPK		(no adduct)	558.291	3	9.21	9.71	Positive
VVGGLVALR[+10]		(no adduct)	447.294	2	6.77	7.27	Positive
VVGGLVALR		(no adduct)	442.29	2	6.77	7.27	Positive
EIQNAVNGVK[+8]		(no adduct)	540.3	2	3.44	3.94	Positive
EIQNAVNGVK		(no adduct)	536.293	2	3.44	3.94	Positive
QINDYVEK[+8]		(no adduct)	508.761	2	3.78	4.28	Positive
QINDYVEK		(no adduct)	504.753	2	3.78	4.28	Positive
DHAVDLIQK[+8]		(no adduct)	523.79	2	3.99	4.49	Positive
DHAVDLIQK		(no adduct)	519.783	2	3.99	4.49	Positive
AGALNSNDAFVLK[+8]		(no adduct)	664.358	2	7.4	7.9	Positive
AGALNSNDAFVLK		(no adduct)	660.351	2	7.4	7.9	Positive
TGLQEVEVK[+8]		(no adduct)	505.784	2	4.61	5.11	Positive
TGLQEVEVK		(no adduct)	501.777	2	4.61	5.11	Positive
TDAPDLPEENQAR[+10]		(no adduct)	733.343	2	4.65	5.15	Positive
TDAPDLPEENQAR		(no adduct)	728.339	2	4.65	5.15	Positive
ALGHLDLSGNR[+10]		(no adduct)	388.212	3	4.66	5.16	Positive
ALGHLDLSGNR		(no adduct)	384.875	3	4.66	5.16	Positive
DASGVTFTWTPSSGK[+8]		(no adduct)	774.875	2	8.74	9.24	Positive
DASGVTFTWTPSSGK		(no adduct)	770.867	2	8.74	9.24	Positive
LSSPAVITDK[+8]		(no adduct)	519.8	2	4.85	5.35	Positive
LSSPAVITDK		(no adduct)	515.793	2	4.85	5.35	Positive
AATVGSLAGQPLQER[+10]		(no adduct)	754.409	2	6.02	6.52	Positive
AATVGSLAGQPLQER		(no adduct)	749.405	2	6.02	6.52	Positive
DLGEENFK[+8]		(no adduct)	480.232	2	5.01	5.51	Positive
DLGEENFK		(no adduct)	476.224	2	5.01	5.51	Positive
GYSIFSYATK[+8]		(no adduct)	572.792	2	8.31	8.81	Positive
GYSIFSYATK		(no adduct)	568.785	2	8.31	8.81	Positive
EIGELYLPK[+8]		(no adduct)	535.305	2	8.03	8.53	Positive
EIGELYLPK		(no adduct)	531.298	2	8.03	8.53	Positive
SPDVINGSPISQK[+8]		(no adduct)	675.361	2	5.36	5.86	Positive
SPDVINGSPISQK		(no adduct)	671.354	2	5.36	5.86	Positive
ALFVSEEEK[+8]		(no adduct)	530.276	2	5.39	5.89	Positive
ALFVSEEEK		(no adduct)	526.269	2	5.39	5.89	Positive
LGVYELLLK[+8]		(no adduct)	528.333	2	10.34	10.84	Positive
LGVYELLLK		(no adduct)	524.326	2	10.34	10.84	Positive
NGVAQEPVHLDSPAIK[+8]		(no adduct)	561.637	3	5.66	6.16	Positive
NGVAQEPVHLDSPAIK		(no adduct)	558.965	3	5.66	6.16	Positive
SASDLTWDNLK[+8]		(no adduct)	629.314	2	7.65	8.15	Positive
SASDLTWDNLK		(no adduct)	625.307	2	7.65	8.15	Positive
VTSIQDWVQK[+8]		(no adduct)	606.329	2	7.25	7.75	Positive
VTSIQDWVQK		(no adduct)	602.322	2	7.25	7.75	Positive
DDLYVSDAFHK[+8]		(no adduct)	439.878	3	6.56	7.06	Positive
DDLYVSDAFHK		(no adduct)	437.207	3	6.56	7.06	Positive
TSNFNAAISLK[+8]		(no adduct)	587.321	2	6.57	7.07	Positive
TSNFNAAISLK		(no adduct)	583.314	2	6.57	7.07	Positive

### Sheet: 144SPD_Mass List Table
Compound	Formula	Adduct	m/z	z	t start (min)	t stop (min)	Scan Range (m/z)	Polarity
SSAAPPPPPR{+10}		(no adduct)	493.768	2	1.27	1.77	200-1500	Positive
GISNEGQNASIK{+8}		(no adduct)	613.317	2	1.51	2.01	200-1500	Positive
HVLTSIGEK{+8}		(no adduct)	496.287	2	1.57	2.07	200-1500	Positive
DIPVPKPK{+8}		(no adduct)	451.284	2	2.36	2.86	200-1500	Positive
IGDYAGIK{+8}		(no adduct)	422.736	2	2.8	3.3	200-1500	Positive
TASEFDSAIAQDK{+8}		(no adduct)	695.832	2	3.71	4.21	200-1500	Positive
SAAGAFGPELSR{+10}		(no adduct)	586.8	2	4.1	4.6	200-1500	Positive
ELGQSGVDTYLQTK{+8}		(no adduct)	773.896	2	4.91	5.41	200-1500	Positive
GLILVGGYGTR{+10}		(no adduct)	558.326	2	5.9	6.4	200-1500	Positive
SFANQPLEVVYSK{+8}		(no adduct)	745.393	2	6	6.5	200-1500	Positive
GILFVGSGVSGGEEGAR{+10}		(no adduct)	801.412	2	6.09	6.59	200-1500	Positive
LTILEELR{+10}		(no adduct)	498.802	2	6.85	7.35	200-1500	Positive
ELASGLSFPVGFK{+8}		(no adduct)	680.374	2	8.07	8.57	200-1500	Positive
LSSEAPALFQFDLK{+8}		(no adduct)	787.421	2	8.61	9.11	200-1500	Positive
VVLSQGSK[+8]		(no adduct)	413.25	2	1.25	1.75	200-1500	Positive
VVLSQGSK		(no adduct)	409.243	2	1.25	1.75	200-1500	Positive
VAQELEEK[+8]		(no adduct)	477.255	2	1.3	1.8	200-1500	Positive
VAQELEEK		(no adduct)	473.248	2	1.3	1.8	200-1500	Positive
ATEHLSTLSEK[+8]		(no adduct)	408.55	3	1.38	1.88	200-1500	Positive
ATEHLSTLSEK		(no adduct)	405.879	3	1.38	1.88	200-1500	Positive
IYLQPGR[+10]		(no adduct)	428.749	2	2.68	3.18	200-1500	Positive
IYLQPGR		(no adduct)	423.745	2	2.68	3.18	200-1500	Positive
SPELQAEAK[+8]		(no adduct)	490.761	2	1.44	1.94	200-1500	Positive
SPELQAEAK		(no adduct)	486.753	2	1.44	1.94	200-1500	Positive
TYLPAVDEK[+8]		(no adduct)	522.279	2	3.66	4.16	200-1500	Positive
TYLPAVDEK		(no adduct)	518.271	2	3.66	4.16	200-1500	Positive
AAISGENAGLVR[+10]		(no adduct)	584.321	2	2.95	3.45	200-1500	Positive
AAISGENAGLVR		(no adduct)	579.317	2	2.95	3.45	200-1500	Positive
SDIAPVAR[+10]		(no adduct)	419.736	2	1.84	2.34	200-1500	Positive
SDIAPVAR		(no adduct)	414.732	2	1.84	2.34	200-1500	Positive
VVGGLVALR[+10]		(no adduct)	447.294	2	4.79	5.29	200-1500	Positive
VVGGLVALR		(no adduct)	442.29	2	4.79	5.29	200-1500	Positive
LGNQEPGGQTALK[+8]		(no adduct)	660.854	2	1.94	2.44	200-1500	Positive
LGNQEPGGQTALK		(no adduct)	656.846	2	1.94	2.44	200-1500	Positive
TLLSNLEEAK[+8]		(no adduct)	563.316	2	5.48	5.98	200-1500	Positive
TLLSNLEEAK		(no adduct)	559.309	2	5.48	5.98	200-1500	Positive
SVLGQLGITK[+8]		(no adduct)	512.318	2	5.83	6.33	200-1500	Positive
SVLGQLGITK		(no adduct)	508.311	2	5.83	6.33	200-1500	Positive
ISASAEELR[+10]		(no adduct)	493.263	2	2.36	2.86	200-1500	Positive
ISASAEELR		(no adduct)	488.259	2	2.36	2.86	200-1500	Positive
YSPGGTPTAIK[+8]		(no adduct)	550.297	2	2.36	2.86	200-1500	Positive
YSPGGTPTAIK		(no adduct)	546.29	2	2.36	2.86	200-1500	Positive
VGDTLNLNLR[+10]		(no adduct)	562.818	2	5.28	5.78	200-1500	Positive
VGDTLNLNLR		(no adduct)	557.814	2	5.28	5.78	200-1500	Positive
VGAHAGEYGAEALER[+10]		(no adduct)	513.919	3	2.64	3.14	200-1500	Positive
VGAHAGEYGAEALER		(no adduct)	510.583	3	2.64	3.14	200-1500	Positive
AGEVQEPELR[+10]		(no adduct)	569.292	2	2.69	3.19	200-1500	Positive
AGEVQEPELR		(no adduct)	564.288	2	2.69	3.19	200-1500	Positive
TGAQELLR[+10]		(no adduct)	449.255	2	2.78	3.28	200-1500	Positive
TGAQELLR		(no adduct)	444.251	2	2.78	3.28	200-1500	Positive
YTTEIIK[+8]		(no adduct)	438.252	2	2.79	3.29	200-1500	Positive
YTTEIIK		(no adduct)	434.245	2	2.79	3.29	200-1500	Positive
ISLPESLK[+8]		(no adduct)	447.773	2	4.74	5.24	200-1500	Positive
ISLPESLK		(no adduct)	443.766	2	4.74	5.24	200-1500	Positive
LQGTLPVEAR[+10]		(no adduct)	547.316	2	3.49	3.99	200-1500	Positive
LQGTLPVEAR		(no adduct)	542.312	2	3.49	3.99	200-1500	Positive
DLLLPQPDLR[+10]		(no adduct)	595.344	2	7.45	7.95	200-1500	Positive
DLLLPQPDLR		(no adduct)	590.34	2	7.45	7.95	200-1500	Positive
VLEPTLK[+8]		(no adduct)	404.257	2	3	3.5	200-1500	Positive
VLEPTLK		(no adduct)	400.25	2	3	3.5	200-1500	Positive
TPLTATLSK[+8]		(no adduct)	470.284	2	3.13	3.63	200-1500	Positive
TPLTATLSK		(no adduct)	466.277	2	3.13	3.63	200-1500	Positive
LFLEPTR[+10]		(no adduct)	443.257	2	4.59	5.09	200-1500	Positive
LFLEPTR		(no adduct)	438.253	2	4.59	5.09	200-1500	Positive
LGPLVEQGR[+10]		(no adduct)	489.784	2	3.17	3.67	200-1500	Positive
LGPLVEQGR		(no adduct)	484.78	2	3.17	3.67	200-1500	Positive
TEGDGVYTLNDK[+8]		(no adduct)	660.314	2	3.21	3.71	200-1500	Positive
TEGDGVYTLNDK		(no adduct)	656.307	2	3.21	3.71	200-1500	Positive
LVNEVTEFAK[+8]		(no adduct)	579.318	2	4.61	5.11	200-1500	Positive
LVNEVTEFAK		(no adduct)	575.311	2	4.61	5.11	200-1500	Positive
ESDTSYVSLK[+8]		(no adduct)	568.782	2	3.32	3.82	200-1500	Positive
ESDTSYVSLK		(no adduct)	564.775	2	3.32	3.82	200-1500	Positive
ADLSGITGAR[+10]		(no adduct)	485.763	2	3.32	3.82	200-1500	Positive
ADLSGITGAR		(no adduct)	480.759	2	3.32	3.82	200-1500	Positive
ILAGPAGDSNVVK[+8]		(no adduct)	624.856	2	3.36	3.86	200-1500	Positive
ILAGPAGDSNVVK		(no adduct)	620.848	2	3.36	3.86	200-1500	Positive
TLEAQLTPR[+10]		(no adduct)	519.794	2	3.46	3.96	200-1500	Positive
TLEAQLTPR		(no adduct)	514.79	2	3.46	3.96	200-1500	Positive
FSVVYAK[+8]		(no adduct)	411.236	2	3.53	4.03	200-1500	Positive
FSVVYAK		(no adduct)	407.229	2	3.53	4.03	200-1500	Positive
IDVHLVPDR[+10]		(no adduct)	358.537	3	3.89	4.39	200-1500	Positive
IDVHLVPDR		(no adduct)	355.201	3	3.89	4.39	200-1500	Positive
EELLPAQDIK[+8]		(no adduct)	582.323	2	4.65	5.15	200-1500	Positive
EELLPAQDIK		(no adduct)	578.316	2	4.65	5.15	200-1500	Positive
LALDNGGLAR[+10]		(no adduct)	505.287	2	3.81	4.31	200-1500	Positive
LALDNGGLAR		(no adduct)	500.283	2	3.81	4.31	200-1500	Positive
LLELTGPK[+8]		(no adduct)	439.776	2	4.3	4.8	200-1500	Positive
LLELTGPK		(no adduct)	435.768	2	4.3	4.8	200-1500	Positive
DGAGDVAFVK[+8]		(no adduct)	493.755	2	3.98	4.48	200-1500	Positive
DGAGDVAFVK		(no adduct)	489.748	2	3.98	4.48	200-1500	Positive
NSLFEYQK[+8]		(no adduct)	518.763	2	4.02	4.52	200-1500	Positive
NSLFEYQK		(no adduct)	514.756	2	4.02	4.52	200-1500	Positive
DALSSVQESQVAQQAR[+10]		(no adduct)	863.933	2	4.19	4.69	200-1500	Positive
DALSSVQESQVAQQAR		(no adduct)	858.929	2	4.19	4.69	200-1500	Positive
VGYVSGWGR[+10]		(no adduct)	495.755	2	4.19	4.69	200-1500	Positive
VGYVSGWGR		(no adduct)	490.751	2	4.19	4.69	200-1500	Positive
SDVVYTDWK[+8]		(no adduct)	560.774	2	4.57	5.07	200-1500	Positive
SDVVYTDWK		(no adduct)	556.767	2	4.57	5.07	200-1500	Positive
FATTFYQHLADSK[+8]		(no adduct)	512.924	3	4.85	5.35	200-1500	Positive
FATTFYQHLADSK		(no adduct)	510.252	3	4.85	5.35	200-1500	Positive
LSPIYNLVPVK[+8]		(no adduct)	625.884	2	7.27	7.77	200-1500	Positive
LSPIYNLVPVK		(no adduct)	621.876	2	7.27	7.77	200-1500	Positive
GFPSVLR[+10]		(no adduct)	393.231	2	4.7	5.2	200-1500	Positive
GFPSVLR		(no adduct)	388.227	2	4.7	5.2	200-1500	Positive
TNFDNDIALVR[+10]		(no adduct)	644.332	2	5.74	6.24	200-1500	Positive
TNFDNDIALVR		(no adduct)	639.328	2	5.74	6.24	200-1500	Positive
MLEVPYVDR[+10]		(no adduct)	566.291	2	5.85	6.35	200-1500	Positive
MLEVPYVDR		(no adduct)	561.287	2	5.85	6.35	200-1500	Positive
FEDGVLDPDYPR[+10]		(no adduct)	716.835	2	5.89	6.39	200-1500	Positive
FEDGVLDPDYPR		(no adduct)	711.83	2	5.89	6.39	200-1500	Positive
ETLLQDFR[+10]		(no adduct)	516.273	2	5.93	6.43	200-1500	Positive
ETLLQDFR		(no adduct)	511.269	2	5.93	6.43	200-1500	Positive
FLVNLVK[+8]		(no adduct)	420.775	2	6	6.5	200-1500	Positive
FLVNLVK		(no adduct)	416.768	2	6	6.5	200-1500	Positive
TEVIPPLIENR[+10]		(no adduct)	645.868	2	6.15	6.65	200-1500	Positive
TEVIPPLIENR		(no adduct)	640.864	2	6.15	6.65	200-1500	Positive
ELLESYIDGR[+10]		(no adduct)	602.808	2	6.22	6.72	200-1500	Positive
ELLESYIDGR		(no adduct)	597.804	2	6.22	6.72	200-1500	Positive
NFPSPVDAAFR[+10]		(no adduct)	615.811	2	6.34	6.84	200-1500	Positive
NFPSPVDAAFR		(no adduct)	610.807	2	6.34	6.84	200-1500	Positive
EDVYVVGTVLR[+10]		(no adduct)	630.347	2	6.39	6.89	200-1500	Positive
EDVYVVGTVLR		(no adduct)	625.343	2	6.39	6.89	200-1500	Positive
GLFIIDGK[+8]		(no adduct)	435.762	2	6.48	6.98	200-1500	Positive
GLFIIDGK		(no adduct)	431.755	2	6.48	6.98	200-1500	Positive
FQPTLLTLPR[+10]		(no adduct)	598.357	2	7.23	7.73	200-1500	Positive
FQPTLLTLPR		(no adduct)	593.353	2	7.23	7.73	200-1500	Positive
SLEYLDLSFNQIAR[+10]		(no adduct)	839.937	2	8.81	9.31	200-1500	Positive
SLEYLDLSFNQIAR		(no adduct)	834.933	2	8.81	9.31	200-1500	Positive
SLAPTAAAK[+8]		(no adduct)	419.25	2	1.38	1.88	200-1500	Positive
SLAPTAAAK		(no adduct)	415.243	2	1.38	1.88	200-1500	Positive
TAAQNLYEK[+8]		(no adduct)	523.274	2	1.74	2.24	200-1500	Positive
TAAQNLYEK		(no adduct)	519.267	2	1.74	2.24	200-1500	Positive
VTYDVSR[+10]		(no adduct)	425.221	2	1.78	2.28	200-1500	Positive
VTYDVSR		(no adduct)	420.216	2	1.78	2.28	200-1500	Positive
TEHPFTVEEFVLPK[+8]		(no adduct)	560.962	3	6.91	7.41	200-1500	Positive
TEHPFTVEEFVLPK		(no adduct)	558.291	3	6.91	7.41	200-1500	Positive
EQPPSLTR[+10]		(no adduct)	469.252	2	1.93	2.43	200-1500	Positive
EQPPSLTR		(no adduct)	464.248	2	1.93	2.43	200-1500	Positive
EIQNAVNGVK[+8]		(no adduct)	540.3	2	1.96	2.46	200-1500	Positive
EIQNAVNGVK		(no adduct)	536.293	2	1.96	2.46	200-1500	Positive
QINDYVEK[+8]		(no adduct)	508.761	2	2.25	2.75	200-1500	Positive
QINDYVEK		(no adduct)	504.753	2	2.25	2.75	200-1500	Positive
DHAVDLIQK[+8]		(no adduct)	523.79	2	2.42	2.92	200-1500	Positive
DHAVDLIQK		(no adduct)	519.783	2	2.42	2.92	200-1500	Positive
AGALNSNDAFVLK[+8]		(no adduct)	664.358	2	5.35	5.85	200-1500	Positive
AGALNSNDAFVLK		(no adduct)	660.351	2	5.35	5.85	200-1500	Positive
TGLQEVEVK[+8]		(no adduct)	505.784	2	2.93	3.43	200-1500	Positive
TGLQEVEVK		(no adduct)	501.777	2	2.93	3.43	200-1500	Positive
TDAPDLPEENQAR[+10]		(no adduct)	733.343	2	2.98	3.48	200-1500	Positive
TDAPDLPEENQAR		(no adduct)	728.339	2	2.98	3.48	200-1500	Positive
ALGHLDLSGNR[+10]		(no adduct)	388.212	3	2.98	3.48	200-1500	Positive
ALGHLDLSGNR		(no adduct)	384.875	3	2.98	3.48	200-1500	Positive
DASGVTFTWTPSSGK[+8]		(no adduct)	774.875	2	6.52	7.02	200-1500	Positive
DASGVTFTWTPSSGK		(no adduct)	770.867	2	6.52	7.02	200-1500	Positive
LSSPAVITDK[+8]		(no adduct)	519.8	2	3.13	3.63	200-1500	Positive
LSSPAVITDK		(no adduct)	515.793	2	3.13	3.63	200-1500	Positive
AATVGSLAGQPLQER[+10]		(no adduct)	754.409	2	4.18	4.68	200-1500	Positive
AATVGSLAGQPLQER		(no adduct)	749.405	2	4.18	4.68	200-1500	Positive
DLGEENFK[+8]		(no adduct)	480.232	2	3.28	3.78	200-1500	Positive
DLGEENFK		(no adduct)	476.224	2	3.28	3.78	200-1500	Positive
GYSIFSYATK[+8]		(no adduct)	572.792	2	6.14	6.64	200-1500	Positive
GYSIFSYATK		(no adduct)	568.785	2	6.14	6.64	200-1500	Positive
EIGELYLPK[+8]		(no adduct)	535.305	2	5.9	6.4	200-1500	Positive
EIGELYLPK		(no adduct)	531.298	2	5.9	6.4	200-1500	Positive
SPDVINGSPISQK[+8]		(no adduct)	675.361	2	3.58	4.08	200-1500	Positive
SPDVINGSPISQK		(no adduct)	671.354	2	3.58	4.08	200-1500	Positive
ALFVSEEEK[+8]		(no adduct)	530.276	2	3.61	4.11	200-1500	Positive
ALFVSEEEK		(no adduct)	526.269	2	3.61	4.11	200-1500	Positive
LGVYELLLK[+8]		(no adduct)	528.333	2	8.2	8.7	200-1500	Positive
LGVYELLLK		(no adduct)	524.326	2	8.2	8.7	200-1500	Positive
NGVAQEPVHLDSPAIK[+8]		(no adduct)	561.637	3	3.87	4.37	200-1500	Positive
NGVAQEPVHLDSPAIK		(no adduct)	558.965	3	3.87	4.37	200-1500	Positive
SASDLTWDNLK[+8]		(no adduct)	629.314	2	5.56	6.06	200-1500	Positive
SASDLTWDNLK		(no adduct)	625.307	2	5.56	6.06	200-1500	Positive
VTSIQDWVQK[+8]		(no adduct)	606.329	2	5.22	5.72	200-1500	Positive
VTSIQDWVQK		(no adduct)	602.322	2	5.22	5.72	200-1500	Positive
DDLYVSDAFHK[+8]		(no adduct)	439.878	3	4.62	5.12	200-1500	Positive
DDLYVSDAFHK		(no adduct)	437.207	3	4.62	5.12	200-1500	Positive
TSNFNAAISLK[+8]		(no adduct)	587.321	2	4.63	5.13	200-1500	Positive
TSNFNAAISLK		(no adduct)	583.314	2	4.63	5.13	200-1500	Positive

### Sheet: 180SPD_Mass List Table
Compound	Formula	Adduct	m/z	z	t start (min)	t stop (min)	Scan Range (m/z)	Polarity
SSAAPPPPPR{+10}		(no adduct)	493.768	2	1.29	1.69	200-1500	Positive
GISNEGQNASIK{+8}		(no adduct)	613.317	2	1.5	1.9	200-1500	Positive
HVLTSIGEK{+8}		(no adduct)	496.287	2	1.56	1.96	200-1500	Positive
DIPVPKPK{+8}		(no adduct)	451.284	2	2.24	2.64	200-1500	Positive
IGDYAGIK{+8}		(no adduct)	422.736	2	2.61	3.01	200-1500	Positive
TASEFDSAIAQDK{+8}		(no adduct)	695.832	2	3.33	3.73	200-1500	Positive
SAAGAFGPELSR{+10}		(no adduct)	586.8	2	3.64	4.04	200-1500	Positive
ELGQSGVDTYLQTK{+8}		(no adduct)	773.896	2	4.28	4.68	200-1500	Positive
GLILVGGYGTR{+10}		(no adduct)	558.326	2	5.06	5.46	200-1500	Positive
SFANQPLEVVYSK{+8}		(no adduct)	745.393	2	5.11	5.51	200-1500	Positive
GILFVGSGVSGGEEGAR{+10}		(no adduct)	801.412	2	5.16	5.56	200-1500	Positive
LTILEELR{+10}		(no adduct)	498.802	2	5.45	5.85	200-1500	Positive
ELASGLSFPVGFK{+8}		(no adduct)	680.374	2	5.8	6.2	200-1500	Positive
LSSEAPALFQFDLK{+8}		(no adduct)	787.421	2	5.94	6.34	200-1500	Positive
VVLSQGSK[+8]		(no adduct)	413.25	2	1.28	1.68	200-1500	Positive
VVLSQGSK		(no adduct)	409.243	2	1.28	1.68	200-1500	Positive
VAQELEEK[+8]		(no adduct)	477.255	2	1.33	1.73	200-1500	Positive
VAQELEEK		(no adduct)	473.248	2	1.33	1.73	200-1500	Positive
IYLQPGR[+10]		(no adduct)	428.749	2	2.51	2.91	200-1500	Positive
IYLQPGR		(no adduct)	423.745	2	2.51	2.91	200-1500	Positive
ATEHLSTLSEK[+8]		(no adduct)	408.55	3	1.4	1.8	200-1500	Positive
ATEHLSTLSEK		(no adduct)	405.879	3	1.4	1.8	200-1500	Positive
SPELQAEAK[+8]		(no adduct)	490.761	2	1.45	1.85	200-1500	Positive
SPELQAEAK		(no adduct)	486.753	2	1.45	1.85	200-1500	Positive
TYLPAVDEK[+8]		(no adduct)	522.279	2	3.3	3.7	200-1500	Positive
TYLPAVDEK		(no adduct)	518.271	2	3.3	3.7	200-1500	Positive
AAISGENAGLVR[+10]		(no adduct)	584.321	2	2.71	3.11	200-1500	Positive
AAISGENAGLVR		(no adduct)	579.317	2	2.71	3.11	200-1500	Positive
SDIAPVAR[+10]		(no adduct)	419.736	2	1.8	2.2	200-1500	Positive
SDIAPVAR		(no adduct)	414.732	2	1.8	2.2	200-1500	Positive
EQPPSLTR[+10]		(no adduct)	469.252	2	1.87	2.27	200-1500	Positive
EQPPSLTR		(no adduct)	464.248	2	1.87	2.27	200-1500	Positive
LGNQEPGGQTALK[+8]		(no adduct)	660.854	2	1.88	2.28	200-1500	Positive
LGNQEPGGQTALK		(no adduct)	656.846	2	1.88	2.28	200-1500	Positive
TLLSNLEEAK[+8]		(no adduct)	563.316	2	4.75	5.15	200-1500	Positive
TLLSNLEEAK		(no adduct)	559.309	2	4.75	5.15	200-1500	Positive
SVLGQLGITK[+8]		(no adduct)	512.318	2	5.02	5.42	200-1500	Positive
SVLGQLGITK		(no adduct)	508.311	2	5.02	5.42	200-1500	Positive
ISASAEELR[+10]		(no adduct)	493.263	2	2.23	2.63	200-1500	Positive
ISASAEELR		(no adduct)	488.259	2	2.23	2.63	200-1500	Positive
YSPGGTPTAIK[+8]		(no adduct)	550.297	2	2.23	2.63	200-1500	Positive
YSPGGTPTAIK		(no adduct)	546.29	2	2.23	2.63	200-1500	Positive
VGDTLNLNLR[+10]		(no adduct)	562.818	2	4.59	4.99	200-1500	Positive
VGDTLNLNLR		(no adduct)	557.814	2	4.59	4.99	200-1500	Positive
VGAHAGEYGAEALER[+10]		(no adduct)	513.919	3	2.45	2.85	200-1500	Positive
VGAHAGEYGAEALER		(no adduct)	510.583	3	2.45	2.85	200-1500	Positive
AGEVQEPELR[+10]		(no adduct)	569.292	2	2.51	2.91	200-1500	Positive
AGEVQEPELR		(no adduct)	564.288	2	2.51	2.91	200-1500	Positive
TGAQELLR[+10]		(no adduct)	449.255	2	2.59	2.99	200-1500	Positive
TGAQELLR		(no adduct)	444.251	2	2.59	2.99	200-1500	Positive
YTTEIIK[+8]		(no adduct)	438.252	2	2.6	3	200-1500	Positive
YTTEIIK		(no adduct)	434.245	2	2.6	3	200-1500	Positive
ISLPESLK[+8]		(no adduct)	447.773	2	4.16	4.56	200-1500	Positive
ISLPESLK		(no adduct)	443.766	2	4.16	4.56	200-1500	Positive
LQGTLPVEAR[+10]		(no adduct)	547.316	2	3.16	3.56	200-1500	Positive
LQGTLPVEAR		(no adduct)	542.312	2	3.16	3.56	200-1500	Positive
DLLLPQPDLR[+10]		(no adduct)	595.344	2	5.66	6.06	200-1500	Positive
DLLLPQPDLR		(no adduct)	590.34	2	5.66	6.06	200-1500	Positive
VLEPTLK[+8]		(no adduct)	404.257	2	2.77	3.17	200-1500	Positive
VLEPTLK		(no adduct)	400.25	2	2.77	3.17	200-1500	Positive
TPLTATLSK[+8]		(no adduct)	470.284	2	2.86	3.26	200-1500	Positive
TPLTATLSK		(no adduct)	466.277	2	2.86	3.26	200-1500	Positive
LFLEPTR[+10]		(no adduct)	443.257	2	4.06	4.46	200-1500	Positive
LFLEPTR		(no adduct)	438.253	2	4.06	4.46	200-1500	Positive
LGPLVEQGR[+10]		(no adduct)	489.784	2	2.91	3.31	200-1500	Positive
LGPLVEQGR		(no adduct)	484.78	2	2.91	3.31	200-1500	Positive
TEGDGVYTLNDK[+8]		(no adduct)	660.314	2	2.93	3.33	200-1500	Positive
TEGDGVYTLNDK		(no adduct)	656.307	2	2.93	3.33	200-1500	Positive
LVNEVTEFAK[+8]		(no adduct)	579.318	2	4.04	4.44	200-1500	Positive
LVNEVTEFAK		(no adduct)	575.311	2	4.04	4.44	200-1500	Positive
ESDTSYVSLK[+8]		(no adduct)	568.782	2	3.02	3.42	200-1500	Positive
ESDTSYVSLK		(no adduct)	564.775	2	3.02	3.42	200-1500	Positive
ADLSGITGAR[+10]		(no adduct)	485.763	2	3.03	3.43	200-1500	Positive
ADLSGITGAR		(no adduct)	480.759	2	3.03	3.43	200-1500	Positive
ILAGPAGDSNVVK[+8]		(no adduct)	624.856	2	3.05	3.45	200-1500	Positive
ILAGPAGDSNVVK		(no adduct)	620.848	2	3.05	3.45	200-1500	Positive
TLEAQLTPR[+10]		(no adduct)	519.794	2	3.14	3.54	200-1500	Positive
TLEAQLTPR		(no adduct)	514.79	2	3.14	3.54	200-1500	Positive
FSVVYAK[+8]		(no adduct)	411.236	2	3.19	3.59	200-1500	Positive
FSVVYAK		(no adduct)	407.229	2	3.19	3.59	200-1500	Positive
IDVHLVPDR[+10]		(no adduct)	358.537	3	3.48	3.88	200-1500	Positive
IDVHLVPDR		(no adduct)	355.201	3	3.48	3.88	200-1500	Positive
EELLPAQDIK[+8]		(no adduct)	582.323	2	4.08	4.48	200-1500	Positive
EELLPAQDIK		(no adduct)	578.316	2	4.08	4.48	200-1500	Positive
LALDNGGLAR[+10]		(no adduct)	505.287	2	3.41	3.81	200-1500	Positive
LALDNGGLAR		(no adduct)	500.283	2	3.41	3.81	200-1500	Positive
NGVAQEPVHLDSPAIK[+8]		(no adduct)	561.637	3	3.43	3.83	200-1500	Positive
NGVAQEPVHLDSPAIK		(no adduct)	558.965	3	3.43	3.83	200-1500	Positive
DGAGDVAFVK[+8]		(no adduct)	493.755	2	3.55	3.95	200-1500	Positive
DGAGDVAFVK		(no adduct)	489.748	2	3.55	3.95	200-1500	Positive
NSLFEYQK[+8]		(no adduct)	518.763	2	3.59	3.99	200-1500	Positive
NSLFEYQK		(no adduct)	514.756	2	3.59	3.99	200-1500	Positive
DALSSVQESQVAQQAR[+10]		(no adduct)	863.933	2	3.7	4.1	200-1500	Positive
DALSSVQESQVAQQAR		(no adduct)	858.929	2	3.7	4.1	200-1500	Positive
VGYVSGWGR[+10]		(no adduct)	495.755	2	3.73	4.13	200-1500	Positive
VGYVSGWGR		(no adduct)	490.751	2	3.73	4.13	200-1500	Positive
SDVVYTDWK[+8]		(no adduct)	560.774	2	4.03	4.43	200-1500	Positive
SDVVYTDWK		(no adduct)	556.767	2	4.03	4.43	200-1500	Positive
LSPIYNLVPVK[+8]		(no adduct)	625.884	2	5.57	5.97	200-1500	Positive
LSPIYNLVPVK		(no adduct)	621.876	2	5.57	5.97	200-1500	Positive
FATTFYQHLADSK[+8]		(no adduct)	512.924	3	4.22	4.62	200-1500	Positive
FATTFYQHLADSK		(no adduct)	510.252	3	4.22	4.62	200-1500	Positive
GFPSVLR[+10]		(no adduct)	393.231	2	4.14	4.54	200-1500	Positive
GFPSVLR		(no adduct)	388.227	2	4.14	4.54	200-1500	Positive
TNFDNDIALVR[+10]		(no adduct)	644.332	2	4.95	5.35	200-1500	Positive
TNFDNDIALVR		(no adduct)	639.328	2	4.95	5.35	200-1500	Positive
MLEVPYVDR[+10]		(no adduct)	566.291	2	5.03	5.43	200-1500	Positive
MLEVPYVDR		(no adduct)	561.287	2	5.03	5.43	200-1500	Positive
FEDGVLDPDYPR[+10]		(no adduct)	716.835	2	5.07	5.47	200-1500	Positive
FEDGVLDPDYPR		(no adduct)	711.83	2	5.07	5.47	200-1500	Positive
ETLLQDFR[+10]		(no adduct)	516.273	2	5.1	5.5	200-1500	Positive
ETLLQDFR		(no adduct)	511.269	2	5.1	5.5	200-1500	Positive
FLVNLVK[+8]		(no adduct)	420.775	2	5.13	5.53	200-1500	Positive
FLVNLVK		(no adduct)	416.768	2	5.13	5.53	200-1500	Positive
TEVIPPLIENR[+10]		(no adduct)	645.868	2	5.18	5.58	200-1500	Positive
TEVIPPLIENR		(no adduct)	640.864	2	5.18	5.58	200-1500	Positive
ELLESYIDGR[+10]		(no adduct)	602.808	2	5.22	5.62	200-1500	Positive
ELLESYIDGR		(no adduct)	597.804	2	5.22	5.62	200-1500	Positive
NFPSPVDAAFR[+10]		(no adduct)	615.811	2	5.26	5.66	200-1500	Positive
NFPSPVDAAFR		(no adduct)	610.807	2	5.26	5.66	200-1500	Positive
EDVYVVGTVLR[+10]		(no adduct)	630.347	2	5.28	5.68	200-1500	Positive
EDVYVVGTVLR		(no adduct)	625.343	2	5.28	5.68	200-1500	Positive
GLFIIDGK[+8]		(no adduct)	435.762	2	5.35	5.75	200-1500	Positive
GLFIIDGK		(no adduct)	431.755	2	5.35	5.75	200-1500	Positive
FQPTLLTLPR[+10]		(no adduct)	598.357	2	5.56	5.96	200-1500	Positive
FQPTLLTLPR		(no adduct)	593.353	2	5.56	5.96	200-1500	Positive
SLEYLDLSFNQIAR[+10]		(no adduct)	839.937	2	5.99	6.39	200-1500	Positive
SLEYLDLSFNQIAR		(no adduct)	834.933	2	5.99	6.39	200-1500	Positive
SLAPTAAAK[+8]		(no adduct)	419.25	2	1.4	1.8	200-1500	Positive
SLAPTAAAK		(no adduct)	415.243	2	1.4	1.8	200-1500	Positive
TAAQNLYEK[+8]		(no adduct)	523.274	2	1.7	2.1	200-1500	Positive
TAAQNLYEK		(no adduct)	519.267	2	1.7	2.1	200-1500	Positive
VTYDVSR[+10]		(no adduct)	425.221	2	1.74	2.14	200-1500	Positive
VTYDVSR		(no adduct)	420.216	2	1.74	2.14	200-1500	Positive
TEHPFTVEEFVLPK[+8]		(no adduct)	560.962	3	5.41	5.81	200-1500	Positive
TEHPFTVEEFVLPK		(no adduct)	558.291	3	5.41	5.81	200-1500	Positive
VVGGLVALR[+10]		(no adduct)	447.294	2	4.21	4.61	200-1500	Positive
VVGGLVALR		(no adduct)	442.29	2	4.21	4.61	200-1500	Positive
EIQNAVNGVK[+8]		(no adduct)	540.3	2	1.9	2.3	200-1500	Positive
EIQNAVNGVK		(no adduct)	536.293	2	1.9	2.3	200-1500	Positive
QINDYVEK[+8]		(no adduct)	508.761	2	2.14	2.54	200-1500	Positive
QINDYVEK		(no adduct)	504.753	2	2.14	2.54	200-1500	Positive
DHAVDLIQK[+8]		(no adduct)	523.79	2	2.28	2.68	200-1500	Positive
DHAVDLIQK		(no adduct)	519.783	2	2.28	2.68	200-1500	Positive
AGALNSNDAFVLK[+8]		(no adduct)	664.358	2	4.64	5.04	200-1500	Positive
AGALNSNDAFVLK		(no adduct)	660.351	2	4.64	5.04	200-1500	Positive
TGLQEVEVK[+8]		(no adduct)	505.784	2	2.7	3.1	200-1500	Positive
TGLQEVEVK		(no adduct)	501.777	2	2.7	3.1	200-1500	Positive
TDAPDLPEENQAR[+10]		(no adduct)	733.343	2	2.74	3.14	200-1500	Positive
TDAPDLPEENQAR		(no adduct)	728.339	2	2.74	3.14	200-1500	Positive
ALGHLDLSGNR[+10]		(no adduct)	388.212	3	2.74	3.14	200-1500	Positive
ALGHLDLSGNR		(no adduct)	384.875	3	2.74	3.14	200-1500	Positive
DASGVTFTWTPSSGK[+8]		(no adduct)	774.875	2	5.34	5.74	200-1500	Positive
DASGVTFTWTPSSGK		(no adduct)	770.867	2	5.34	5.74	200-1500	Positive
LSSPAVITDK[+8]		(no adduct)	519.8	2	2.87	3.27	200-1500	Positive
LSSPAVITDK		(no adduct)	515.793	2	2.87	3.27	200-1500	Positive
AATVGSLAGQPLQER[+10]		(no adduct)	754.409	2	3.69	4.09	200-1500	Positive
AATVGSLAGQPLQER		(no adduct)	749.405	2	3.69	4.09	200-1500	Positive
DLGEENFK[+8]		(no adduct)	480.232	2	2.99	3.39	200-1500	Positive
DLGEENFK		(no adduct)	476.224	2	2.99	3.39	200-1500	Positive
GYSIFSYATK[+8]		(no adduct)	572.792	2	5.18	5.58	200-1500	Positive
GYSIFSYATK		(no adduct)	568.785	2	5.18	5.58	200-1500	Positive
EIGELYLPK[+8]		(no adduct)	535.305	2	5.07	5.47	200-1500	Positive
EIGELYLPK		(no adduct)	531.298	2	5.07	5.47	200-1500	Positive
SPDVINGSPISQK[+8]		(no adduct)	675.361	2	3.22	3.62	200-1500	Positive
SPDVINGSPISQK		(no adduct)	671.354	2	3.22	3.62	200-1500	Positive
ALFVSEEEK[+8]		(no adduct)	530.276	2	3.26	3.66	200-1500	Positive
ALFVSEEEK		(no adduct)	526.269	2	3.26	3.66	200-1500	Positive
LGVYELLLK[+8]		(no adduct)	528.333	2	5.85	6.25	200-1500	Positive
LGVYELLLK		(no adduct)	524.326	2	5.85	6.25	200-1500	Positive
LLELTGPK[+8]		(no adduct)	439.776	2	3.82	4.22	200-1500	Positive
LLELTGPK		(no adduct)	435.768	2	3.82	4.22	200-1500	Positive
SASDLTWDNLK[+8]		(no adduct)	629.314	2	4.82	5.22	200-1500	Positive
SASDLTWDNLK		(no adduct)	625.307	2	4.82	5.22	200-1500	Positive
VTSIQDWVQK[+8]		(no adduct)	606.329	2	4.54	4.94	200-1500	Positive
VTSIQDWVQK		(no adduct)	602.322	2	4.54	4.94	200-1500	Positive
TSNFNAAISLK[+8]		(no adduct)	587.321	2	4.06	4.46	200-1500	Positive
TSNFNAAISLK		(no adduct)	583.314	2	4.06	4.46	200-1500	Positive
DDLYVSDAFHK[+8]		(no adduct)	439.878	3	4.06	4.46	200-1500	Positive
DDLYVSDAFHK		(no adduct)	437.207	3	4.06	4.46	200-1500	Positive

### Sheet: 300SPD_Mass List Table
Compound	Formula	Adduct	m/z	z	t start (min)	t stop (min)	Scan Range (m/z)
SSAAPPPPPR{+10}		(no adduct)	493.768	2	0.79	1.09	325-752
GISNEGQNASIK{+8}		(no adduct)	613.317	2	0.8	1.1	345-1066
HVLTSIGEK{+8}		(no adduct)	496.287	2	0.8	1.1	331-865
DIPVPKPK{+8}		(no adduct)	451.284	2	1.07	1.37	370-797
IGDYAGIK{+8}		(no adduct)	422.736	2	1.23	1.53	315-742
TASEFDSAIAQDK{+8}		(no adduct)	695.832	2	1.54	1.84	459-1229
SAAGAFGPELSR{+10}		(no adduct)	586.8	2	1.68	1.98	601-1025
ELGQSGVDTYLQTK{+8}		(no adduct)	773.896	2	1.93	2.23	374-1130
SFANQPLEVVYSK{+8}		(no adduct)	745.393	2	2.32	2.62	395-1195
GLILVGGYGTR{+10}		(no adduct)	558.326	2	2.32	2.62	333-843
GILFVGSGVSGGEEGAR{+10}		(no adduct)	801.412	2	2.37	2.67	675-1182
LTILEELR{+10}		(no adduct)	498.802	2	2.64	2.94	417-894
ELASGLSFPVGFK{+8}		(no adduct)	680.374	2	2.9	3.2	349-1057
LSSEAPALFQFDLK{+8}		(no adduct)	787.421	2	2.96	3.26	520-1168
IYLQPGR[+10]		(no adduct)	428.749	2	1.21	1.51	232-591
IYLQPGR		(no adduct)	423.745	2	1.21	1.51	222-581
ATEHLSTLSEK[+8]		(no adduct)	408.55	3	0.79	1.09	232-933
ATEHLSTLSEK		(no adduct)	405.879	3	0.79	1.09	228-925
VVLSQGSK[+8]		(no adduct)	413.25	2	0.79	1.09	190-638
VVLSQGSK		(no adduct)	409.243	2	0.79	1.09	190-630
VAQELEEK[+8]		(no adduct)	477.255	2	0.79	1.09	274-794
VAQELEEK		(no adduct)	473.248	2	0.79	1.09	266-786
SPELQAEAK[+8]		(no adduct)	490.761	2	0.8	1.1	216-678
SPELQAEAK		(no adduct)	486.753	2	0.8	1.1	208-670
TYLPAVDEK[+8]		(no adduct)	522.279	2	1.53	1.83	228-790
TYLPAVDEK		(no adduct)	518.271	2	1.53	1.83	228-782
AAISGENAGLVR[+10]		(no adduct)	584.321	2	1.26	1.56	444-1036
AAISGENAGLVR		(no adduct)	579.317	2	1.26	1.56	434-1026
SDIAPVAR[+10]		(no adduct)	419.736	2	0.87	1.17	216-647
SDIAPVAR		(no adduct)	414.732	2	0.87	1.17	211-637
LGNQEPGGQTALK[+8]		(no adduct)	660.854	2	0.87	1.17	258-790
LGNQEPGGQTALK		(no adduct)	656.846	2	0.87	1.17	250-782
TLLSNLEEAK[+8]		(no adduct)	563.316	2	2.16	2.46	205-922
TLLSNLEEAK		(no adduct)	559.309	2	2.16	2.46	205-914
VVGGLVALR[+10]		(no adduct)	447.294	2	1.94	2.24	288-706
VVGGLVALR		(no adduct)	442.29	2	1.94	2.24	278-696
SVLGQLGITK[+8]		(no adduct)	512.318	2	2.28	2.58	246-848
SVLGQLGITK		(no adduct)	508.311	2	2.28	2.58	238-840
YSPGGTPTAIK[+8]		(no adduct)	550.297	2	1.06	1.36	241-860
YSPGGTPTAIK		(no adduct)	546.29	2	1.06	1.36	241-852
ISASAEELR[+10]		(no adduct)	493.263	2	1.06	1.36	191-796
ISASAEELR		(no adduct)	488.259	2	1.06	1.36	191-786
DHAVDLIQK[+8]		(no adduct)	523.79	2	1.09	1.39	243-805
DHAVDLIQK		(no adduct)	519.783	2	1.09	1.39	243-797
VGAHAGEYGAEALER[+10]		(no adduct)	513.919	3	1.1	1.4	304-924
VGAHAGEYGAEALER		(no adduct)	510.583	3	1.1	1.4	294-924
AGEVQEPELR[+10]		(no adduct)	569.292	2	1.18	1.48	248-891
AGEVQEPELR		(no adduct)	564.288	2	1.18	1.48	247-881
YTTEIIK[+8]		(no adduct)	438.252	2	1.23	1.53	255-622
YTTEIIK		(no adduct)	434.245	2	1.23	1.53	250-614
TGAQELLR[+10]		(no adduct)	449.255	2	1.24	1.54	220-750
TGAQELLR		(no adduct)	444.251	2	1.24	1.54	220-740
LQGTLPVEAR[+10]		(no adduct)	547.316	2	1.47	1.77	232-863
LQGTLPVEAR		(no adduct)	542.312	2	1.47	1.77	232-853
DLLLPQPDLR[+10]		(no adduct)	595.344	2	2.84	3.14	219-972
DLLLPQPDLR		(no adduct)	590.34	2	2.84	3.14	219-962
ISLPESLK[+8]		(no adduct)	447.773	2	1.9	2.2	191-705
ISLPESLK		(no adduct)	443.766	2	1.9	2.2	191-697
VLEPTLK[+8]		(no adduct)	404.257	2	1.31	1.61	203-606
VLEPTLK		(no adduct)	400.25	2	1.31	1.61	203-598
LFLEPTR[+10]		(no adduct)	443.257	2	1.88	2.18	242-636
LFLEPTR		(no adduct)	438.253	2	1.88	2.18	242-626
TPLTATLSK[+8]		(no adduct)	470.284	2	1.35	1.65	232-752
TPLTATLSK		(no adduct)	466.277	2	1.35	1.65	224-744
TEGDGVYTLNDK[+8]		(no adduct)	660.314	2	1.36	1.66	221-1100
TEGDGVYTLNDK		(no adduct)	656.307	2	1.36	1.66	221-1092
LGPLVEQGR[+10]		(no adduct)	489.784	2	1.38	1.68	232-819
LGPLVEQGR		(no adduct)	484.78	2	1.38	1.68	222-809
ILAGPAGDSNVVK[+8]		(no adduct)	624.856	2	1.41	1.71	217-1033
ILAGPAGDSNVVK		(no adduct)	620.848	2	1.41	1.71	217-1025
ESDTSYVSLK[+8]		(no adduct)	568.782	2	1.42	1.72	207-931
ESDTSYVSLK		(no adduct)	564.775	2	1.42	1.72	207-923
LVNEVTEFAK[+8]		(no adduct)	579.318	2	1.84	2.14	203-956
LVNEVTEFAK		(no adduct)	575.311	2	1.84	2.14	203-948
EIGELYLPK[+8]		(no adduct)	535.305	2	2.31	2.61	233-838
EIGELYLPK		(no adduct)	531.298	2	2.31	2.61	233-830
TLEAQLTPR[+10]		(no adduct)	519.794	2	1.45	1.75	205-835
TLEAQLTPR		(no adduct)	514.79	2	1.45	1.75	205-825
IDVHLVPDR[+10]		(no adduct)	358.537	3	1.59	1.89	290-757
IDVHLVPDR		(no adduct)	355.201	3	1.59	1.89	280-747
FSVVYAK[+8]		(no adduct)	411.236	2	1.51	1.81	216-598
FSVVYAK		(no adduct)	407.229	2	1.51	1.81	208-590
LLELTGPK[+8]		(no adduct)	439.776	2	1.78	2.08	217-663
LLELTGPK		(no adduct)	435.768	2	1.78	2.08	217-655
EELLPAQDIK[+8]		(no adduct)	582.323	2	1.86	2.16	249-916
EELLPAQDIK		(no adduct)	578.316	2	1.86	2.16	249-908
LALDNGGLAR[+10]		(no adduct)	505.287	2	1.58	1.88	246-836
LALDNGGLAR		(no adduct)	500.283	2	1.58	1.88	236-826
DALSSVQESQVAQQAR[+10]		(no adduct)	863.933	2	1.66	1.96	246-1438
DALSSVQESQVAQQAR		(no adduct)	858.929	2	1.66	1.96	236-1428
NSLFEYQK[+8]		(no adduct)	518.763	2	1.67	1.97	192-846
NSLFEYQK		(no adduct)	514.756	2	1.67	1.97	192-838
DGAGDVAFVK[+8]		(no adduct)	493.755	2	1.68	1.98	244-825
DGAGDVAFVK		(no adduct)	489.748	2	1.68	1.98	236-817
VGYVSGWGR[+10]		(no adduct)	495.755	2	1.73	2.03	310-845
VGYVSGWGR		(no adduct)	490.751	2	1.73	2.03	310-835
FATTFYQHLADSK[+8]		(no adduct)	512.924	3	1.89	2.19	209-1127
FATTFYQHLADSK		(no adduct)	510.252	3	1.89	2.19	209-1119
SDVVYTDWK[+8]		(no adduct)	560.774	2	1.85	2.15	193-929
SDVVYTDWK		(no adduct)	556.767	2	1.85	2.15	193-921
LSPIYNLVPVK[+8]		(no adduct)	625.884	2	2.77	3.07	191-1061
LSPIYNLVPVK		(no adduct)	621.876	2	2.77	3.07	191-1053
GFPSVLR[+10]		(no adduct)	393.231	2	1.91	2.21	281-592
GFPSVLR		(no adduct)	388.227	2	1.91	2.21	276-582
TNFDNDIALVR[+10]		(no adduct)	644.332	2	2.23	2.53	206-1083
TNFDNDIALVR		(no adduct)	639.328	2	2.23	2.53	206-1073
MLEVPYVDR[+10]		(no adduct)	566.291	2	2.28	2.58	235-898
MLEVPYVDR		(no adduct)	561.287	2	2.28	2.58	235-888
FEDGVLDPDYPR[+10]		(no adduct)	716.835	2	2.29	2.59	272-1167
FEDGVLDPDYPR		(no adduct)	711.83	2	2.29	2.59	262-1157
ETLLQDFR[+10]		(no adduct)	516.273	2	2.33	2.63	221-812
ETLLQDFR		(no adduct)	511.269	2	2.33	2.63	221-802
FLVNLVK[+8]		(no adduct)	420.775	2	2.35	2.65	244-598
FLVNLVK		(no adduct)	416.768	2	2.35	2.65	236-598
TEVIPPLIENR[+10]		(no adduct)	645.868	2	2.38	2.68	221-1071
TEVIPPLIENR		(no adduct)	640.864	2	2.38	2.68	221-1061
ELLESYIDGR[+10]		(no adduct)	602.808	2	2.42	2.72	232-973
ELLESYIDGR		(no adduct)	597.804	2	2.42	2.72	222-963
NFPSPVDAAFR[+10]		(no adduct)	615.811	2	2.44	2.74	252-980
NFPSPVDAAFR		(no adduct)	610.807	2	2.44	2.74	252-970
EDVYVVGTVLR[+10]		(no adduct)	630.347	2	2.47	2.77	288-1026
EDVYVVGTVLR		(no adduct)	625.343	2	2.47	2.77	278-1016
GLFIIDGK[+8]		(no adduct)	435.762	2	2.54	2.84	202-711
GLFIIDGK		(no adduct)	431.755	2	2.54	2.84	194-703
FQPTLLTLPR[+10]		(no adduct)	598.357	2	2.77	3.07	266-931
FQPTLLTLPR		(no adduct)	593.353	2	2.77	3.07	266-921
SLEYLDLSFNQIAR[+10]		(no adduct)	839.937	2	2.97	3.27	191-1489
SLEYLDLSFNQIAR		(no adduct)	834.933	2	2.97	3.27	191-1479
SLAPTAAAK[+8]		(no adduct)	419.25	2	0.79	1.09	191-648
SLAPTAAAK		(no adduct)	415.243	2	0.79	1.09	191-640
TAAQNLYEK[+8]		(no adduct)	523.274	2	0.83	1.13	234-813
TAAQNLYEK		(no adduct)	519.267	2	0.83	1.13	234-805
VTYDVSR[+10]		(no adduct)	425.221	2	0.83	1.13	191-660
VTYDVSR		(no adduct)	420.216	2	0.83	1.13	191-650
TEHPFTVEEFVLPK[+8]		(no adduct)	560.962	3	2.62	2.92	242-1081
TEHPFTVEEFVLPK		(no adduct)	558.291	3	2.62	2.92	234-1081
EIQNAVNGVK[+8]		(no adduct)	540.3	2	0.88	1.18	233-848
EIQNAVNGVK		(no adduct)	536.293	2	0.88	1.18	233-840
EQPPSLTR[+10]		(no adduct)	469.252	2	0.89	1.19	248-594
EQPPSLTR		(no adduct)	464.248	2	0.89	1.19	248-584
QINDYVEK[+8]		(no adduct)	508.761	2	1.04	1.34	226-786
QINDYVEK		(no adduct)	504.753	2	1.04	1.34	226-778
VGDTLNLNLR[+10]		(no adduct)	562.818	2	2.08	2.38	262-979
VGDTLNLNLR		(no adduct)	557.814	2	2.08	2.38	262-969
AGALNSNDAFVLK[+8]		(no adduct)	664.358	2	2.1	2.4	190-1139
AGALNSNDAFVLK		(no adduct)	660.351	2	2.1	2.4	190-1131
TDAPDLPEENQAR[+10]		(no adduct)	733.343	2	1.27	1.57	207-1189
TDAPDLPEENQAR		(no adduct)	728.339	2	1.27	1.57	207-1179
ALGHLDLSGNR[+10]		(no adduct)	388.212	3	1.26	1.56	212-795
ALGHLDLSGNR		(no adduct)	384.875	3	1.26	1.56	207-785
TGLQEVEVK[+8]		(no adduct)	505.784	2	1.26	1.56	244-863
TGLQEVEVK		(no adduct)	501.777	2	1.26	1.56	236-855
LSSPAVITDK[+8]		(no adduct)	519.8	2	1.35	1.65	191-849
LSSPAVITDK		(no adduct)	515.793	2	1.35	1.65	191-841
DASGVTFTWTPSSGK[+8]		(no adduct)	774.875	2	2.53	2.83	202-1286
DASGVTFTWTPSSGK		(no adduct)	770.867	2	2.53	2.83	194-1278
AATVGSLAGQPLQER[+10]		(no adduct)	754.409	2	1.68	1.98	234-1275
AATVGSLAGQPLQER		(no adduct)	749.405	2	1.68	1.98	234-1265
GYSIFSYATK[+8]		(no adduct)	572.792	2	2.4	2.7	211-935
GYSIFSYATK		(no adduct)	568.785	2	2.4	2.7	211-927
DLGEENFK[+8]		(no adduct)	480.232	2	1.42	1.72	219-742
DLGEENFK		(no adduct)	476.224	2	1.42	1.72	219-734
ADLSGITGAR[+10]		(no adduct)	485.763	2	1.42	1.72	303-795
ADLSGITGAR		(no adduct)	480.759	2	1.42	1.72	293-785
SPDVINGSPISQK[+8]		(no adduct)	675.361	2	1.49	1.79	273-1176
SPDVINGSPISQK		(no adduct)	671.354	2	1.49	1.79	265-1168
NGVAQEPVHLDSPAIK[+8]		(no adduct)	561.637	3	1.54	1.84	258-1095
NGVAQEPVHLDSPAIK		(no adduct)	558.965	3	1.54	1.84	250-1087
ALFVSEEEK[+8]		(no adduct)	530.276	2	1.54	1.84	274-886
ALFVSEEEK		(no adduct)	526.269	2	1.54	1.84	266-878
LGVYELLLK[+8]		(no adduct)	528.333	2	2.94	3.24	258-505
LGVYELLLK		(no adduct)	524.326	2	2.94	3.24	250-497
SASDLTWDNLK[+8]		(no adduct)	629.314	2	2.19	2.49	236-1110
SASDLTWDNLK		(no adduct)	625.307	2	2.19	2.49	236-1102
VTSIQDWVQK[+8]		(no adduct)	606.329	2	2.06	2.36	191-1022
VTSIQDWVQK		(no adduct)	602.322	2	2.06	2.36	191-1014
DDLYVSDAFHK[+8]		(no adduct)	439.878	3	1.85	2.15	221-985
DDLYVSDAFHK		(no adduct)	437.207	3	1.85	2.15	221-977
TSNFNAAISLK[+8]		(no adduct)	587.321	2	1.85	2.15	258-996
TSNFNAAISLK		(no adduct)	583.314	2	1.85	2.15	250-988
