## Supplementary material for "Development and Clinical Evaluation of a Multiplexed Health Surveillance Panel Using Ultra High-Throughput PRM-MS in an Inflammatory Bowel Disease Cohort": STable4

### Sheet: 100SPD_LOD_LOQ_R
Protein	Peptide Sequence	Limit Of Detection	Limit Of Quantification	R Squared
|O14791|APOL1_HUMAN	VAQELEEK	0.099453	0.16461	0.99854
|P00734|THRB_HUMAN	ELLESYIDGR	0.51078	0.49383	0.99601
|P00736|C1R_HUMAN	YTTEIIK	0.059557	0.05487	0.99822
|P00738|HPT_HUMAN	VGYVSGWGR	0.11199	0.16461	0.99569
|P00738|HPT_HUMAN	VTSIQDWVQK	0.25869	0.49383	0.9978
|P00739|HPTR_HUMAN	TEGDGVYTLNDK	0.25381	0.49383	0.99666
|P00742|FA10_HUMAN	MLEVPYVDR	0.12628	0.16461	0.99409
|P00747|PLMN_HUMAN	LFLEPTR	0.037412	0.05487	0.99449
|P00747|PLMN_HUMAN	LSSPAVITDK	0.12392	0.05487	0.9985
|P00748|FA12_HUMAN	EQPPSLTR	0.010719	0.01829	0.99833
|P00748|FA12_HUMAN	VVGGLVALR	0.29469	0.49383	0.99362
|P00751|CFAB_HUMAN	ALFVSEEEK	0.050384	0.05487	0.99802
|P00751|CFAB_HUMAN	EELLPAQDIK	0.094723	0.16461	0.99599
|P01008|ANT3_HUMAN	DDLYVSDAFHK	0.11446	0.16461	0.98876
|P01008|ANT3_HUMAN	FATTFYQHLADSK	0.46646	0.49383	0.99794
|P01009|A1AT_HUMAN	QINDYVEK	0.05486	0.05487	0.99814
|P01009|A1AT_HUMAN	SVLGQLGITK	0.28534	0.49383	0.99408
|P01011|AACT_HUMAN	ADLSGITGAR	0.033784	0.05487	0.99492
|P01011|AACT_HUMAN	EIGELYLPK	0.11297	0.16461	0.99817
|P01023|A2MG_HUMAN	SDIAPVAR	0.0049067	0.002032	0.99592
|P01023|A2MG_HUMAN	TEHPFTVEEFVLPK	2.1347	4.4444	0.99754
|P01024|CO3_HUMAN	ISLPESLK	0.10552	0.16461	0.98711
|P01024|CO3_HUMAN	TGLQEVEVK	0.08405	0.16461	0.99422
|P01031|CO5_HUMAN	LQGTLPVEAR	0.083349	0.16461	0.99615
|P01031|CO5_HUMAN	TDAPDLPEENQAR	0.1128	0.16461	0.9982
|P01871|IGHM_HUMAN	GFPSVLR	0.030847	0.05487	0.99489
|P01876|IGHA1_HUMAN	DASGVTFTWTPSSGK	0.35715	0.49383	0.9985
|P01876|IGHA1_HUMAN	TPLTATLSK	0.043226	0.05487	0.99848
|P02647|APOA1_HUMAN	ATEHLSTLSEK	0.013879	4.4444	0.99659
|P02649|APOE_HUMAN	AATVGSLAGQPLQER	0.043262	0.01829	0.9969
|P02649|APOE_HUMAN	LGPLVEQGR	0.15184	0.05487	0.99555
|P02652|APOA2_HUMAN	SPELQAEAK	0.038761	0.05487	0.99739
|P02655|APOC2_HUMAN	TAAQNLYEK	0.024038	0.05487	0.99803
|P02655|APOC2_HUMAN	TYLPAVDEK	0.040158	0.05487	0.99439
|P02656|APOC3_HUMAN	DALSSVQESQVAQQAR	0.37956	0.49383	0.99599
|P02671|FIBA_HUMAN	NSLFEYQK	0.12439	0.16461	0.99632
|P02741|CRP_HUMAN	ESDTSYVSLK	0.029172	0.05487	0.98223
|P02741|CRP_HUMAN	GYSIFSYATK	0.29999	0.49383	0.99702
|P02748|CO9_HUMAN	LSPIYNLVPVK	0.3369	0.49383	0.99806
|P02748|CO9_HUMAN	TSNFNAAISLK	0.14313	0.16461	0.99792
|P02750|A2GL_HUMAN	ALGHLDLSGNR	0.052379	0.05487	0.99702
|P02750|A2GL_HUMAN	DLLLPQPDLR	0.13011	0.16461	0.99716
|P02760|AMBP_HUMAN	ETLLQDFR	0.1125	0.16461	0.9952
|P02763|A1AG1_HUMAN	SDVVYTDWK	0.29982	0.49383	0.9925
|P02765|FETUA_HUMAN	FSVVYAK	0.24759	0.05487	0.99301
|P02768|ALBU_HUMAN	DLGEENFK	0.059692	0.05487	0.99463
|P02768|ALBU_HUMAN	LVNEVTEFAK	0.28936	0.49383	0.99509
|P02774|VTDB_HUMAN	VLEPTLK	0.031922	0.01829	0.99285
|P02787|TRFE_HUMAN	DGAGDVAFVK	0.095967	0.16461	0.99562
|P02787|TRFE_HUMAN	SASDLTWDNLK	0.1217	0.16461	0.99723
|P02790|HEMO_HUMAN	NFPSPVDAAFR	0.28387	0.49383	0.99815
|P03952|KLKB1_HUMAN	YSPGGTPTAIK	0.11533	0.16461	0.99863
|P04003|C4BPA_HUMAN	EDVYVVGTVLR	0.14358	0.05487	0.99717
|P04004|VTNC_HUMAN	FEDGVLDPDYPR	0.11384	0.16461	0.99591
|P04114|APOB_HUMAN	TEVIPPLIENR	0.12242	0.16461	0.99746
|P04217|A1BG_HUMAN	LLELTGPK	0.03298	0.05487	0.99682
|P04217|A1BG_HUMAN	NGVAQEPVHLDSPAIK	0.27334	0.49383	0.99804
|P04275|VWF_HUMAN	ILAGPAGDSNVVK	0.11274	0.16461	0.99352
|P04278|SHBG_HUMAN	VVLSQGSK	0.17905	0.16461	0.98063
|P05155|IC1_HUMAN	FQPTLLTLPR	0.32903	0.49383	0.99767
|P05546|HEP2_HUMAN	TLEAQLTPR	0.10104	0.16461	0.99852
|P06396|GELS_HUMAN	AGALNSNDAFVLK	0.2758	0.49383	0.99843
|P06396|GELS_HUMAN	TGAQELLR	0.10061	0.05487	0.99856
|P06727|APOA4_HUMAN	ISASAEELR	0.037476	0.05487	0.99932
|P08603|CFAH_HUMAN	IDVHLVPDR	0.11488	0.16461	0.99334
|P08603|CFAH_HUMAN	SPDVINGSPISQK	0.10083	0.49383	0.99669
|P08697|A2AP_HUMAN	LGNQEPGGQTALK	0.060614	0.05487	0.99814
|P09871|C1S_HUMAN	TNFDNDIALVR	0.21658	1.4815	0.98727
|P0C0L5|CO4B_HUMAN	DHAVDLIQK	0.041244	0.05487	0.99653
|P0C0L5|CO4B_HUMAN	VGDTLNLNLR	0.27761	0.49383	0.9986
|P10909|CLUS_HUMAN	EIQNAVNGVK	0.065307	0.01829	0.99792
|P10909|CLUS_HUMAN	TLLSNLEEAK	0.23459	0.49383	0.99917
|P19823|ITIH2_HUMAN	IYLQPGR	0.027347	0.05487	0.99715
|P19823|ITIH2_HUMAN	SLAPTAAAK	0.14663	0.01829	0.99656
|P19827|ITIH1_HUMAN	AAISGENAGLVR	0.030573	0.05487	0.98993
|P19827|ITIH1_HUMAN	VTYDVSR	0.0067108	0.01829	0.98332
|P25311|ZA2G_HUMAN	AGEVQEPELR	0.048883	0.05487	0.99741
|P32119|PRDX2_HUMAN	GLFIIDGK	0.094421	0.16461	0.99152
|P43652|AFAM_HUMAN	FLVNLVK	0.26007	0.49383	0.9832
|P51884|LUM_HUMAN	SLEYLDLSFNQIAR	12.177	13.333	0.99604
|P69905|HBA_HUMAN	VGAHAGEYGAEALER	0.10199	0.16461	0.99337
|Q14624|ITIH4_HUMAN	LALDNGGLAR	0.038772	0.05487	0.99367
|Q14624|ITIH4_HUMAN	LGVYELLLK	0.72368	1.4815	0.99938

### Sheet: 144SPD_LOD_LOQ_R
Protein	Peptide Sequence	Limit Of Detection	Limit Of Quantification	R Squared
|O14791|APOL1_HUMAN	VAQELEEK	0.61728	1.4815	0.95604
|P00734|THRB_HUMAN	ELLESYIDGR	0.34054	0.49383	0.99735
|P00736|C1R_HUMAN	YTTEIIK	0.048181	0.05487	0.99394
|P00738|HPT_HUMAN	VGYVSGWGR	0.16527	0.16461	0.99385
|P00738|HPT_HUMAN	VTSIQDWVQK	0.27593	0.49383	0.99552
|P00739|HPTR_HUMAN	TEGDGVYTLNDK	0.27839	1.4815	0.99782
|P00742|FA10_HUMAN	MLEVPYVDR	0.12478	0.16461	0.99366
|P00747|PLMN_HUMAN	LFLEPTR	0.086114	0.16461	0.98334
|P00747|PLMN_HUMAN	LSSPAVITDK	0.098063	0.16461	0.99947
|P00748|FA12_HUMAN	EQPPSLTR	0.017284	0.01829	0.99564
|P00748|FA12_HUMAN	VVGGLVALR	0.2985	0.49383	0.98317
|P00751|CFAB_HUMAN	ALFVSEEEK	0.21702	1.4815	0.99652
|P00751|CFAB_HUMAN	EELLPAQDIK	0.097635	0.16461	0.99144
|P01008|ANT3_HUMAN	DDLYVSDAFHK	0.10693	0.16461	0.99326
|P01008|ANT3_HUMAN	FATTFYQHLADSK	0.36687	0.49383	0.99144
|P01009|A1AT_HUMAN	QINDYVEK	0.047693	0.16461	0.99559
|P01009|A1AT_HUMAN	SVLGQLGITK	0.32304	0.49383	0.99345
|P01011|AACT_HUMAN	ADLSGITGAR	0.053881	0.01829	0.99128
|P01011|AACT_HUMAN	EIGELYLPK	0.13644	0.16461	0.99102
|P01023|A2MG_HUMAN	SDIAPVAR	0.0068177	0.01829	0.99567
|P01023|A2MG_HUMAN	TEHPFTVEEFVLPK	2.1716	4.4444	0.99911
|P01024|CO3_HUMAN	ISLPESLK	0.13405	0.16461	0.992
|P01024|CO3_HUMAN	TGLQEVEVK	0.094236	0.16461	0.99527
|P01031|CO5_HUMAN	LQGTLPVEAR	0.079517	0.16461	0.99451
|P01031|CO5_HUMAN	TDAPDLPEENQAR	0.10126	0.16461	0.99507
|P01871|IGHM_HUMAN	GFPSVLR	0.038326	0.05487	0.98599
|P01876|IGHA1_HUMAN	DASGVTFTWTPSSGK	0.20377	0.49383	0.98687
|P01876|IGHA1_HUMAN	TPLTATLSK	0.03707	0.05487	0.9961
|P02647|APOA1_HUMAN	ATEHLSTLSEK	0.17381	0.16461	0.98446
|P02649|APOE_HUMAN	AATVGSLAGQPLQER	0.018727	0.01829	0.99701
|P02649|APOE_HUMAN	LGPLVEQGR	0.059119	0.05487	0.99491
|P02652|APOA2_HUMAN	SPELQAEAK	0.060581	0.05487	0.99677
|P02655|APOC2_HUMAN	TAAQNLYEK	0.020428	0.05487	0.99263
|P02655|APOC2_HUMAN	TYLPAVDEK	0.042553	0.05487	0.99547
|P02656|APOC3_HUMAN	DALSSVQESQVAQQAR	0.32526	0.49383	0.98932
|P02671|FIBA_HUMAN	NSLFEYQK	0.11765	0.16461	0.99581
|P02741|CRP_HUMAN	ESDTSYVSLK	0.1082	0.16461	0.99706
|P02741|CRP_HUMAN	GYSIFSYATK	0.28356	0.49383	0.99545
|P02748|CO9_HUMAN	LSPIYNLVPVK	0.3597	0.49383	0.99288
|P02748|CO9_HUMAN	TSNFNAAISLK	0.04921	1.4815	0.99596
|P02750|A2GL_HUMAN	ALGHLDLSGNR	0.087357	0.16461	0.99327
|P02750|A2GL_HUMAN	DLLLPQPDLR	0.29173	0.49383	0.99459
|P02760|AMBP_HUMAN	ETLLQDFR	0.092927	0.16461	0.99583
|P02763|A1AG1_HUMAN	SDVVYTDWK	0.87893	0.49383	0.9951
|P02765|FETUA_HUMAN	FSVVYAK	0.040175	0.05487	0.9908
|P02768|ALBU_HUMAN	DLGEENFK	0.06882	0.05487	0.99485
|P02768|ALBU_HUMAN	LVNEVTEFAK	0.35089	0.49383	0.99546
|P02774|VTDB_HUMAN	VLEPTLK	0.062793	0.16461	0.99278
|P02787|TRFE_HUMAN	DGAGDVAFVK	0.21726	0.16461	0.998
|P02787|TRFE_HUMAN	SASDLTWDNLK	0.30398	0.49383	0.99153
|P02790|HEMO_HUMAN	NFPSPVDAAFR	0.16315	0.16461	0.99588
|P03952|KLKB1_HUMAN	YSPGGTPTAIK	0.10088	0.16461	0.99544
|P04003|C4BPA_HUMAN	EDVYVVGTVLR	0.33488	1.4815	0.99376
|P04004|VTNC_HUMAN	FEDGVLDPDYPR	0.14505	0.16461	0.99739
|P04114|APOB_HUMAN	TEVIPPLIENR	0.14868	0.49383	0.99459
|P04217|A1BG_HUMAN	LLELTGPK	0.059412	0.16461	0.98637
|P04217|A1BG_HUMAN	NGVAQEPVHLDSPAIK	0.27544	0.49383	0.99279
|P04275|VWF_HUMAN	ILAGPAGDSNVVK	0.12054	0.49383	0.99614
|P04278|SHBG_HUMAN	VVLSQGSK	0.72303		0.89665
|P05155|IC1_HUMAN	FQPTLLTLPR	0.29487	0.49383	0.99765
|P05546|HEP2_HUMAN	TLEAQLTPR	0.090176	0.16461	0.99916
|P06396|GELS_HUMAN	AGALNSNDAFVLK	0.2577	0.49383	0.99548
|P06396|GELS_HUMAN	TGAQELLR	0.027564	0.05487	0.99384
|P06727|APOA4_HUMAN	ISASAEELR	0.074808	0.05487	0.99762
|P08603|CFAH_HUMAN	IDVHLVPDR	0.11688	0.16461	0.99608
|P08603|CFAH_HUMAN	SPDVINGSPISQK	0.098933	0.16461	0.99393
|P08697|A2AP_HUMAN	LGNQEPGGQTALK	0.04103	0.16461	0.99408
|P09871|C1S_HUMAN	TNFDNDIALVR	0.89835	1.4815	0.99513
|P0C0L5|CO4B_HUMAN	DHAVDLIQK	0.086928	0.16461	0.97886
|P0C0L5|CO4B_HUMAN	VGDTLNLNLR	0.12756	0.16461	0.99718
|P10909|CLUS_HUMAN	EIQNAVNGVK	0.05457	0.05487	0.99698
|P10909|CLUS_HUMAN	TLLSNLEEAK	0.26677	0.49383	0.99654
|P19823|ITIH2_HUMAN	IYLQPGR	0.014284	0.01829	0.99356
|P19823|ITIH2_HUMAN	SLAPTAAAK	0.17497	0.05487	0.98564
|P19827|ITIH1_HUMAN	AAISGENAGLVR	0.036605	0.05487	0.99473
|P19827|ITIH1_HUMAN	VTYDVSR	0.0058477	0.01829	0.99147
|P25311|ZA2G_HUMAN	AGEVQEPELR	0.049258	0.05487	0.99698
|P32119|PRDX2_HUMAN	GLFIIDGK	0.090498	0.16461	0.98756
|P43652|AFAM_HUMAN	FLVNLVK	0.24053	0.49383	0.98927
|P51884|LUM_HUMAN	SLEYLDLSFNQIAR	11.977	13.333	0.9926
|P69905|HBA_HUMAN	VGAHAGEYGAEALER	0.25571	0.49383	0.99723
|Q14624|ITIH4_HUMAN	LALDNGGLAR	0.046463	0.05487	0.99495
|Q14624|ITIH4_HUMAN	LGVYELLLK	0.71991	1.4815	0.99867

### Sheet: 180SPD_LOD_LOQ_R
Protein	Peptide Sequence	Limit Of Detection	Limit Of Quantification	R Squared
|O14791|APOL1_HUMAN	VAQELEEK	0.56	0.49383	0.967
|P00734|THRB_HUMAN	ELLESYIDGR	0.541	0.49383	0.997
|P00736|C1R_HUMAN	YTTEIIK	0.102	0.16461	0.993
|P00738|HPT_HUMAN	VGYVSGWGR	0.0951	0.16461	0.986
|P00738|HPT_HUMAN	VTSIQDWVQK	0.314	0.49383	0.998
|P00739|HPTR_HUMAN	TEGDGVYTLNDK	0.467	0.49383	0.996
|P00742|FA10_HUMAN	MLEVPYVDR	0.247	0.49383	0.996
|P00747|PLMN_HUMAN	LFLEPTR	0.099	0.16461	0.996
|P00747|PLMN_HUMAN	LSSPAVITDK	0.162	0.16461	0.998
|P00748|FA12_HUMAN	EQPPSLTR	0.0175	0.01829	0.998
|P00748|FA12_HUMAN	VVGGLVALR	0.26	0.49383	0.99
|P00751|CFAB_HUMAN	ALFVSEEEK	0.0252	0.05487	0.997
|P00751|CFAB_HUMAN	EELLPAQDIK	0.0997	0.16461	0.994
|P01008|ANT3_HUMAN	DDLYVSDAFHK	0.127	0.16461	0.997
|P01008|ANT3_HUMAN	FATTFYQHLADSK	0.396	0.49383	0.999
|P01009|A1AT_HUMAN	QINDYVEK	0.0975	0.05487	0.999
|P01009|A1AT_HUMAN	SVLGQLGITK	0.342	0.49383	0.996
|P01011|AACT_HUMAN	ADLSGITGAR	0.0418	0.05487	0.996
|P01011|AACT_HUMAN	EIGELYLPK	0.114	0.16461	0.997
|P01023|A2MG_HUMAN	SDIAPVAR	0.0213	0.006097	0.994
|P01023|A2MG_HUMAN	TEHPFTVEEFVLPK	1.5	1.4815	0.988
|P01024|CO3_HUMAN	ISLPESLK	0.134	0.49383	0.992
|P01024|CO3_HUMAN	TGLQEVEVK	0.0966	0.16461	0.991
|P01031|CO5_HUMAN	LQGTLPVEAR	0.0869	0.16461	0.997
|P01031|CO5_HUMAN	TDAPDLPEENQAR	0.0469	0.05487	0.999
|P01871|IGHM_HUMAN	GFPSVLR	0.0526	0.05487	0.997
|P01876|IGHA1_HUMAN	DASGVTFTWTPSSGK	0.379	0.49383	0.989
|P01876|IGHA1_HUMAN	TPLTATLSK	0.0402	0.05487	0.998
|P02647|APOA1_HUMAN	ATEHLSTLSEK	0.0853	0.16461	0.997
|P02649|APOE_HUMAN	AATVGSLAGQPLQER	0.0324	0.05487	0.997
|P02649|APOE_HUMAN	LGPLVEQGR	0.0615	0.05487	0.996
|P02652|APOA2_HUMAN	SPELQAEAK	0.0521	0.05487	0.999
|P02655|APOC2_HUMAN	TAAQNLYEK	0.0122	0.01829	0.995
|P02655|APOC2_HUMAN	TYLPAVDEK	0.087	0.16461	0.997
|P02656|APOC3_HUMAN	DALSSVQESQVAQQAR	0.422	0.49383	0.996
|P02671|FIBA_HUMAN	NSLFEYQK	0.0963	0.16461	0.996
|P02741|CRP_HUMAN	ESDTSYVSLK	0.106	0.16461	0.994
|P02741|CRP_HUMAN	GYSIFSYATK	0.357	0.49383	0.997
|P02748|CO9_HUMAN	LSPIYNLVPVK	0.41	0.49383	0.994
|P02748|CO9_HUMAN	TSNFNAAISLK	0.0736	0.16461	0.998
|P02750|A2GL_HUMAN	ALGHLDLSGNR	0.0505	0.05487	0.992
|P02750|A2GL_HUMAN	DLLLPQPDLR	0.324	0.49383	0.996
|P02760|AMBP_HUMAN	ETLLQDFR	0.449	0.49383	0.995
|P02763|A1AG1_HUMAN	SDVVYTDWK	0.511	0.49383	0.994
|P02765|FETUA_HUMAN	FSVVYAK	0.177	0.05487	0.996
|P02768|ALBU_HUMAN	DLGEENFK	0.123	0.16461	0.99
|P02768|ALBU_HUMAN	LVNEVTEFAK	0.322	0.49383	0.999
|P02774|VTDB_HUMAN	VLEPTLK	0.0545	0.05487	0.995
|P02787|TRFE_HUMAN	DGAGDVAFVK	0.144	0.49383	0.999
|P02787|TRFE_HUMAN	SASDLTWDNLK	0.262	0.49383	0.996
|P02790|HEMO_HUMAN	NFPSPVDAAFR	0.159	0.16461	0.998
|P03952|KLKB1_HUMAN	YSPGGTPTAIK	0.0427	0.05487	0.998
|P04003|C4BPA_HUMAN	EDVYVVGTVLR	0.521	0.16461	0.989
|P04004|VTNC_HUMAN	FEDGVLDPDYPR	0.383	0.49383	0.997
|P04114|APOB_HUMAN	TEVIPPLIENR	0.131	0.16461	0.994
|P04217|A1BG_HUMAN	LLELTGPK	0.105	0.16461	0.999
|P04217|A1BG_HUMAN	NGVAQEPVHLDSPAIK	0.269	0.49383	0.997
|P04275|VWF_HUMAN	ILAGPAGDSNVVK	0.0464	0.16461	0.998
|P04278|SHBG_HUMAN	VVLSQGSK	1.07		0.819
|P05155|IC1_HUMAN	FQPTLLTLPR	0.337	0.49383	0.997
|P05546|HEP2_HUMAN	TLEAQLTPR	0.0868	0.16461	0.999
|P06396|GELS_HUMAN	AGALNSNDAFVLK	0.251	0.49383	0.999
|P06396|GELS_HUMAN	TGAQELLR	0.0429	0.05487	0.996
|P06727|APOA4_HUMAN	ISASAEELR	0.0381	0.05487	0.994
|P08603|CFAH_HUMAN	IDVHLVPDR	0.119	0.16461	0.997
|P08603|CFAH_HUMAN	SPDVINGSPISQK	0.0888	0.16461	0.998
|P08697|A2AP_HUMAN	LGNQEPGGQTALK	0.0323	0.05487	0.997
|P09871|C1S_HUMAN	TNFDNDIALVR	2.08	0.49383	0.992
|P0C0L5|CO4B_HUMAN	DHAVDLIQK	0.0593	0.05487	0.994
|P0C0L5|CO4B_HUMAN	VGDTLNLNLR	0.247	0.49383	0.997
|P10909|CLUS_HUMAN	EIQNAVNGVK	0.0617	0.16461	0.997
|P10909|CLUS_HUMAN	TLLSNLEEAK	0.239	0.49383	0.998
|P19823|ITIH2_HUMAN	IYLQPGR	0.0199	0.05487	0.996
|P19823|ITIH2_HUMAN	SLAPTAAAK	0.0213	0.05487	0.993
|P19827|ITIH1_HUMAN	AAISGENAGLVR	0.0152	0.01829	0.991
|P19827|ITIH1_HUMAN	VTYDVSR	0.083	0.16461	0.993
|P25311|ZA2G_HUMAN	AGEVQEPELR	0.0465	0.05487	0.999
|P32119|PRDX2_HUMAN	GLFIIDGK	0.109	0.16461	0.981
|P43652|AFAM_HUMAN	FLVNLVK	0.27	0.49383	0.993
|P51884|LUM_HUMAN	SLEYLDLSFNQIAR	11.9	13.333	0.981
|P69905|HBA_HUMAN	VGAHAGEYGAEALER	0.115	0.16461	0.999
|Q14624|ITIH4_HUMAN	LALDNGGLAR	0.0412	0.05487	0.996
|Q14624|ITIH4_HUMAN	LGVYELLLK	0.477	0.49383	0.998

### Sheet: 300SPD_LOD_LOQ_R
Protein	Peptide Sequence	Limit Of Detection	Limit Of Quantification	R Squared
|O14791|APOL1_HUMAN	VAQELEEK	7.4056	40	0.96874
|P00734|THRB_HUMAN	ELLESYIDGR	0.20094	1.4815	0.99056
|P00736|C1R_HUMAN	YTTEIIK	0.26484	1.4815	0.97768
|P00738|HPT_HUMAN	VGYVSGWGR	0.081352	0.16461	0.979
|P00738|HPT_HUMAN	VTSIQDWVQK	0.38503	0.49383	0.98986
|P00739|HPTR_HUMAN	TEGDGVYTLNDK	0.10714	1.4815	0.99585
|P00742|FA10_HUMAN	MLEVPYVDR	0.14219	0.16461	0.99236
|P00747|PLMN_HUMAN	LFLEPTR	0.052792	0.05487	0.96377
|P00747|PLMN_HUMAN	LSSPAVITDK	0.075491	0.16461	0.99856
|P00748|FA12_HUMAN	EQPPSLTR	-0.034074	120	0.9894
|P00748|FA12_HUMAN	VVGGLVALR	0.1723	0.49383	0.99728
|P00751|CFAB_HUMAN	ALFVSEEEK	0.59888	1.4815	0.99523
|P00751|CFAB_HUMAN	EELLPAQDIK	0.080299	0.16461	0.99429
|P01008|ANT3_HUMAN	DDLYVSDAFHK	0.91063	0.49383	0.99318
|P01008|ANT3_HUMAN	FATTFYQHLADSK	0.1183	1.4815	0.98779
|P01009|A1AT_HUMAN	QINDYVEK	1.5607	4.4444	0.98967
|P01009|A1AT_HUMAN	SVLGQLGITK	0.59156	1.4815	0.98944
|P01011|AACT_HUMAN	ADLSGITGAR	0.013731	0.16461	0.95534
|P01011|AACT_HUMAN	EIGELYLPK	0.13121	0.16461	0.99353
|P01023|A2MG_HUMAN	SDIAPVAR	0.19964		0.93849
|P01023|A2MG_HUMAN	TEHPFTVEEFVLPK	2.2644	4.4444	0.99566
|P01024|CO3_HUMAN	ISLPESLK	0.081176	0.05487	0.95222
|P01024|CO3_HUMAN	TGLQEVEVK	0.53614	0.49383	0.99247
|P01031|CO5_HUMAN	LQGTLPVEAR	0.28177	0.49383	0.9887
|P01031|CO5_HUMAN	TDAPDLPEENQAR	0.094645	0.16461	0.99198
|P01871|IGHM_HUMAN	GFPSVLR	0.017208	0.01829	0.98846
|P01876|IGHA1_HUMAN	DASGVTFTWTPSSGK	0.36295	0.49383	0.99027
|P01876|IGHA1_HUMAN	TPLTATLSK	0.045312	0.05487	0.99451
|P02647|APOA1_HUMAN	ATEHLSTLSEK	1.0152		0.87445
|P02649|APOE_HUMAN	AATVGSLAGQPLQER	0.051711	0.05487	0.98498
|P02649|APOE_HUMAN	LGPLVEQGR	0.031044	0.05487	0.99302
|P02652|APOA2_HUMAN	SPELQAEAK	2.9042	120	0.97133
|P02655|APOC2_HUMAN	TAAQNLYEK	0.173		0.68037
|P02655|APOC2_HUMAN	TYLPAVDEK	0.037446	0.05487	0.99645
|P02656|APOC3_HUMAN	DALSSVQESQVAQQAR	0.25935	0.16461	0.98238
|P02671|FIBA_HUMAN	NSLFEYQK	0.019406	0.16461	0.98007
|P02741|CRP_HUMAN	ESDTSYVSLK	0.13752	0.49383	0.9783
|P02741|CRP_HUMAN	GYSIFSYATK	0.36425	0.49383	0.98643
|P02748|CO9_HUMAN	LSPIYNLVPVK	0.33983	0.49383	0.99154
|P02748|CO9_HUMAN	TSNFNAAISLK	0.129	1.4815	0.98085
|P02750|A2GL_HUMAN	ALGHLDLSGNR	0.30704	0.49383	0.98442
|P02750|A2GL_HUMAN	DLLLPQPDLR	0.37063	0.49383	0.97395
|P02760|AMBP_HUMAN	ETLLQDFR	0.065251	0.16461	0.98131
|P02763|A1AG1_HUMAN	SDVVYTDWK	0.32971	0.16461	0.98569
|P02765|FETUA_HUMAN	FSVVYAK	0.092163	0.49383	0.95497
|P02768|ALBU_HUMAN	DLGEENFK	0.11798	0.16461	0.97913
|P02768|ALBU_HUMAN	LVNEVTEFAK	0.13574	0.16461	0.99624
|P02774|VTDB_HUMAN	VLEPTLK	0.17285	1.4815	0.97275
|P02787|TRFE_HUMAN	DGAGDVAFVK	0.035795	0.05487	0.99259
|P02787|TRFE_HUMAN	SASDLTWDNLK	0.24651	0.49383	0.99069
|P02790|HEMO_HUMAN	NFPSPVDAAFR	0.13887	0.16461	0.99351
|P03952|KLKB1_HUMAN	YSPGGTPTAIK	-0.0080845	4.4444	0.96807
|P04003|C4BPA_HUMAN	EDVYVVGTVLR	1.2184	120	0.97485
|P04004|VTNC_HUMAN	FEDGVLDPDYPR	0.39254	0.49383	0.99567
|P04114|APOB_HUMAN	TEVIPPLIENR	0.12306	0.16461	0.98781
|P04217|A1BG_HUMAN	LLELTGPK	0.061315	0.49383	0.97584
|P04217|A1BG_HUMAN	NGVAQEPVHLDSPAIK	0.050436	0.49383	0.9959
|P04275|VWF_HUMAN	ILAGPAGDSNVVK	0.015514	0.16461	0.9968
|P04278|SHBG_HUMAN	VVLSQGSK	8.8812		0.92812
|P05155|IC1_HUMAN	FQPTLLTLPR	0.40687	0.49383	0.99679
|P05546|HEP2_HUMAN	TLEAQLTPR	0.090626	0.16461	0.99637
|P06396|GELS_HUMAN	AGALNSNDAFVLK	0.26981	0.49383	0.9962
|P06396|GELS_HUMAN	TGAQELLR	0.036785	0.16461	0.97031
|P06727|APOA4_HUMAN	ISASAEELR	2.8583	120	0.96756
|P08603|CFAH_HUMAN	IDVHLVPDR	0.097239	0.16461	0.99105
|P08603|CFAH_HUMAN	SPDVINGSPISQK	0.07113	0.05487	0.99887
|P08697|A2AP_HUMAN	LGNQEPGGQTALK	0.015225	120	0.94679
|P09871|C1S_HUMAN	TNFDNDIALVR	11.8	40	0.94804
|P0C0L5|CO4B_HUMAN	DHAVDLIQK	0.5963	0.49383	0.96259
|P0C0L5|CO4B_HUMAN	VGDTLNLNLR	0.13036	0.16461	0.98136
|P10909|CLUS_HUMAN	EIQNAVNGVK	0.15694		0.94705
|P10909|CLUS_HUMAN	TLLSNLEEAK	0.41097	0.49383	0.98992
|P19823|ITIH2_HUMAN	IYLQPGR	0.022228	0.01829	0.98897
|P19823|ITIH2_HUMAN	SLAPTAAAK	2.2804		0.90011
|P19827|ITIH1_HUMAN	AAISGENAGLVR	0.013859		0.93534
|P19827|ITIH1_HUMAN	VTYDVSR	0.19717	1.4815	0.9829
|P25311|ZA2G_HUMAN	AGEVQEPELR	0.035902	0.16461	0.99015
|P32119|PRDX2_HUMAN	GLFIIDGK	0.04662	0.16461	0.9953
|P43652|AFAM_HUMAN	FLVNLVK	0.093613	0.16461	0.9926
|P51884|LUM_HUMAN	SLEYLDLSFNQIAR	31.742	40	0.96269
|P69905|HBA_HUMAN	VGAHAGEYGAEALER	0.069517	0.16461	0.97383
|Q14624|ITIH4_HUMAN	LALDNGGLAR	0.011976	0.05487	0.96194
|Q14624|ITIH4_HUMAN	LGVYELLLK	0.52343		0.67461
