## Supplementary material for "Development and Clinical Evaluation of a Multiplexed Health Surveillance Panel Using Ultra High-Throughput PRM-MS in an Inflammatory Bowel Disease Cohort": STable5

### Sheet: Intraday_CV
Protein	Peptide Sequence	aDay1_SampleA	Day1_SampleB	Day1_SampleC	Day1_SampleD	Day1_SampleE	Day2_SampleA	Day2_SampleB	Day2_SampleC	Day2_SampleD	Day2_SampleE	Day3_SampleA	Day3_SampleB	Day3_SampleC	Day3_SampleD	Day3_SampleE	Day4_SampleA	Day4_SampleB	Day4_SampleC	Day4_SampleD	Day4_SampleE	Day5_SampleA	Day5_SampleB	Day5_SampleC	Day5_SampleD	Day5_SampleE
|P19827|ITIH1_HUMAN	AAISGENAGLVR	1.58652	5.24329	8.8897	4.58195	5.44067	7.23089	7.13434	2.00775	3.00968	4.96152	4.09517	9.61986	6.87328	6.05643	5.04039	7.03137	3.76028	1.97417	6.75016	11.194	5.63212	8.20476	6.84827	3.80588	6.42868
|P19827|ITIH1_HUMAN	VTYDVSR	9.36315	8.83199	4.7477	3.81948	7.52588	6.11164	3.10688	4.36518	8.43581	6.75588	5.90153	10.6265	5.22238	4.32457	8.21636	4.16177	4.19767	5.50866	6.81063	5.97828	7.71172	6.1108	3.48974	9.44462	2.30463
|P02649|APOE_HUMAN	AATVGSLAGQPLQER	6.75431	3.53604	4.03765	3.42904	2.38741	6.75942	3.04139	4.15947	2.9436	4.39005	7.75462	6.41803	2.71959	3.46699	5.32731	4.81838	5.95692	3.29493	3.82553	5.54243	5.50586	4.54938	5.54934	2.34095	5.10567
|P02649|APOE_HUMAN	LGPLVEQGR	3.18262	2.67246	1.60593	3.58408	1.4706	2.70239	2.03231	1.57548	4.33198	4.86974	2.79368	4.34073	4.90578	2.14095	2.98683	4.02661	2.75114	4.11918	2.31623	1.48609	4.39965	3.85417	3.6428	5.5509	4.30751
|P01011|AACT_HUMAN	ADLSGITGAR	4.32257	6.88923	7.4213	6.73917	3.80931	5.20423	2.43782	3.67778	5.916	3.24147	3.30786	2.63248	5.60411	2.30956	5.02767	8.32232	6.76949	3.39303	4.01025	4.29154	3.82491	8.64432	4.7841	5.66397	1.32577
|P01011|AACT_HUMAN	EIGELYLPK	1.89083	3.69333	1.97892	4.34139	1.29384	3.34936	1.63923	2.14267	4.73623	3.95293	2.31069	2.86848	1.72954	2.88038	3.14002	4.83756	1.65302	3.41168	4.31283	2.46631	3.67162	3.8745	2.74632	3.99264	1.90682
|P06396|GELS_HUMAN	AGALNSNDAFVLK	3.66693	3.84002	3.09542	1.98704	3.21996	2.82206	1.91526	4.72347	3.95915	4.48781	2.29726	1.67198	2.38626	4.04544	2.93097	3.03642	5.26664	1.91096	4.76244	2.4262	2.67425	3.70066	6.17543	7.65802	4.16251
|P06396|GELS_HUMAN	TGAQELLR	5.67914	3.89698	4.69501	8.19241	3.81556	3.14482	4.2671	6.47855	2.52877	4.08261	5.15512	4.30412	4.06536	6.79739	3.2723	3.31607	3.88375	5.00087	2.59475	3.1122	3.57773	4.78147	6.41485	3.27763	5.16217
|P25311|ZA2G_HUMAN	AGEVQEPELR	2.8877	3.25943	2.81849	3.79952	1.37175	2.4713	2.50927	3.06989	4.69034	2.7015	2.45541	5.7638	2.05641	2.52153	3.46769	1.94385	4.6157	4.61483	4.16663	3.2182	2.3794	3.49347	2.43901	4.45384	3.9819
|P00751|CFAB_HUMAN	ALFVSEEEK	3.74774	6.40397	6.19609	3.60479	4.73072	4.21296	2.69117	2.75661	5.03967	4.40904	6.31679	4.79492	7.01426	7.61091	4.84395	3.44958	3.58833	5.20508	6.06588	7.01958	5.4393	8.2764	7.39248	3.92227	5.19298
|P00751|CFAB_HUMAN	EELLPAQDIK	4.90723	2.97567	4.41506	5.61979	5.69891	1.96128	4.05931	3.43323	8.24942	3.92318	5.23427	4.9837	4.33035	4.82559	5.08151	4.88544	2.03569	4.01328	3.07611	6.06912	4.04651	11.1279	1.64616	5.52421	5.77897
|P02750|A2GL_HUMAN	ALGHLDLSGNR	4.48091	1.84674	2.98878	7.53915	4.71031	4.42596	2.55552	4.22186	2.91968	2.98263	3.37985	2.31727	4.21536	2.81731	2.25115	3.84344	3.98639	2.32518	3.45297	1.41461	3.60319	6.0609	5.35332	3.03789	8.84122
|P02750|A2GL_HUMAN	DLLLPQPDLR	3.92185	2.90705	4.07722	2.00024	3.79634	3.2735	3.74342	4.20008	3.88239	5.34223	5.76171	2.9025	1.31543	2.22969	1.85423	5.03518	4.00255	1.51991	1.54452	5.68207	1.32082	4.79387	2.92511	0.608634	4.40349
|P02647|APOA1_HUMAN	ATEHLSTLSEK	8.60049	8.99006	3.66296	7.888	12.5165	6.99738	2.03458	2.08308	5.82352	3.72463	3.56851	20.7039	6.57567	9.86768	6.02262	4.89224	7.84652	16.5307	15.7237	27.1354	5.30035	5.4205	6.20131	3.17796	19.1492
|P02656|APOC3_HUMAN	DALSSVQESQVAQQAR	1.34451	4.00824	2.14852	3.05174	5.77832	1.39211	5.11194	2.77938	2.69998	1.10793	3.49399	3.28112	2.54596	2.45225	2.60965	2.98528	1.94306	4.69765	4.64962	3.60501	3.44074	1.88988	4.03416	2.39246	2.42806
|P01876|IGHA1_HUMAN	DASGVTFTWTPSSGK	6.9662	2.38315	7.50174	1.92237	4.23417	1.26252	12.2816	2.47334	2.35091	4.79035	2.86822	3.86555	3.37309	2.67982	4.46056	3.65865	2.83787	4.09763	3.4093	4.79457	1.60178	4.42381	3.72404	1.90083	4.86239
|P01876|IGHA1_HUMAN	TPLTATLSK	5.33132	2.86468	4.55595	3.96577	2.97746	3.68255	3.96512	5.03249	3.50897	5.08425	1.8405	3.73517	4.55401	2.84887	2.59442	4.20583	2.22625	3.65438	5.28772	2.73372	4.74747	6.5291	1.88244	4.40774	2.11324
|P01008|ANT3_HUMAN	DDLYVSDAFHK	6.21813	4.99155	8.90893	5.08322	3.90441	7.36408	5.09842	5.41185	3.35561	6.29418	2.80505	4.78057	7.27847	5.1404	2.44171	1.77574	3.52362	2.80132	5.74496	3.39068	2.77375	6.50618	4.3567	6.31754	3.26915
|P01008|ANT3_HUMAN	FATTFYQHLADSK	4.34986	3.30173	2.84603	3.21597	3.14789	2.15404	6.00366	5.01303	3.20962	1.68244	5.34893	2.85303	3.53496	4.35817	4.27408	2.97381	3.38343	3.69935	3.98408	3.29276	6.1759	3.18779	5.42731	3.25682	3.68402
|P02787|TRFE_HUMAN	DGAGDVAFVK	3.81138	3.34605	3.97383	4.71227	2.89167	5.04413	3.49435	3.8738	4.40094	3.50868	3.75783	0.70984	4.86824	3.06318	4.19078	2.83309	2.9816	2.65663	3.92227	2.38901	7.3854	3.33547	3.25999	3.97502	1.98786
|P02787|TRFE_HUMAN	SASDLTWDNLK	2.80027	3.18432	2.011	2.40919	2.95848	2.02646	3.72467	1.46796	3.98178	3.3071	2.50015	3.30824	4.6586	1.60023	3.17232	2.55222	2.38809	3.10886	2.7444	2.46563	3.04814	4.9259	2.72254	4.01656	3.5561
|P0C0L5|CO4B_HUMAN	DHAVDLIQK	2.61402	4.01813	3.50955	5.58296	4.3035	3.24857	2.43078	3.14406	3.46168	4.8217	2.61297	7.2829	3.10161	3.83409	3.97301	5.1478	2.621	3.57465	1.85638	2.14417	4.20199	2.11108	3.6138	4.47849	2.95589
|P0C0L5|CO4B_HUMAN	VGDTLNLNLR	5.52723	2.33231	3.83576	4.57023	4.57805	3.19158	2.97535	4.16753	7.27405	2.97154	6.26571	5.92033	3.07597	3.00266	6.37979	1.59055	1.77625	2.27231	5.22997	2.67397	3.34651	2.28111	2.52824	2.51229	3.40617
|P02768|ALBU_HUMAN	DLGEENFK	5.06702	4.04559	6.54847	2.81388	5.3139	4.86927	3.59261	7.07523	2.5577	5.25823	6.76839	8.16136	5.80039	3.54453	5.30451	2.85801	4.81309	5.85455	2.69002	2.37811	4.48671	5.12817	8.79174	4.00839	7.78581
|P02768|ALBU_HUMAN	LVNEVTEFAK	5.42222	6.8958	5.36148	9.02523	3.96518	4.2059	5.79449	7.37153	5.27273	4.75279	9.41905	7.07402	3.77042	4.28292	4.97162	2.7707	2.30957	3.97112	6.8315	3.53631	4.79573	5.03021	4.78555	5.57874	3.59823
|P04003|C4BPA_HUMAN	EDVYVVGTVLR	4.03093	6.38186	3.10084	6.13201	3.74031	3.94858	16.4374	11.7555	3.64493	19.2173	3.78132	6.91314	4.3595	4.00038	6.04069	15.3907	3.92147	12.9893	5.23858	14.2142	7.41157	10.5006	9.42234	6.18053	3.79893
|P10909|CLUS_HUMAN	EIQNAVNGVK	11.6857	42.3929	16.0624	7.32701	10.8907	6.61566	13.1007	8.76303	7.92203	11.3125	4.69605	6.21115	6.09888	20.4194	10.3034	6.62898	32.2046	9.34403	12.8705	14.7951	11.859	43.2867	8.15457	41.4661	12.0653
|P10909|CLUS_HUMAN	TLLSNLEEAK	5.06348	6.34912	5.30457	3.6971	4.44026	6.58674	9.78468	2.9695	4.22229	6.28572	7.52334	2.478	5.62954	6.01414	3.76024	6.1096	2.61322	4.13475	4.46547	3.21743	8.25868	9.12282	9.3057	7.91194	6.91227
|P00734|THRB_HUMAN	ELLESYIDGR	3.49048	2.30952	4.22115	3.58168	4.20703	3.2337	2.5176	4.80921	5.23981	3.37407	5.61152	5.18671	3.84498	8.05535	3.21799	4.6988	2.03235	2.39809	2.67217	3.29223	2.10912	6.589	3.35808	2.77765	3.45528
|P00748|FA12_HUMAN	EQPPSLTR	4.25835	2.95779	4.86074	5.35703	4.35637	1.38928	5.21957	3.60213	3.16149	3.32763	4.79418	4.45494	1.51098	3.62154	4.03698	1.84885	2.37811	4.47439	5.24599	3.23409	3.69372	3.98035	4.08322	4.33075	2.37911
|P00748|FA12_HUMAN	VVGGLVALR	11.7536	5.04842	5.8677	6.55638	3.26465	6.45854	4.48854	4.28315	4.3451	6.10033	4.23017	3.85933	4.15005	4.05653	3.81304	2.1505	2.88265	4.42378	2.76027	10.2713	4.87145	6.77833	5.19808	10.4314	9.51847
|P02741|CRP_HUMAN	ESDTSYVSLK	20.5149	17.956	42.7583	17.4163	110.538	22.8687	178.664	174.737	26.6541	170.636	15.6681	15.6489	193.94	25.6572	26.1523	15.3208	7.47496	86.2682	20.485	12.5003	8.73232	12.5932	11.9671	20.7893	16.8401
|P02741|CRP_HUMAN	GYSIFSYATK	21.3332	38.2375	40.8544	41.636	40.169	20.5019	68.7116	65.5125	40.7243	37.6579	40.1138	29.2995	47.5992	43.2704	40.4132	36.8293	38.7052	35.8382	26.8256	27.5637	26.5276	37.5102	20.7383	15.7381	28.1596
|P02760|AMBP_HUMAN	ETLLQDFR	3.63728	1.96464	3.17085	3.23339	4.79679	2.25093	2.03499	3.37785	3.93991	2.88	5.19333	5.27368	3.76603	3.20903	4.18481	3.12395	1.67461	2.94176	4.83991	2.50334	2.73313	6.10939	2.00139	4.33077	1.57254
|P04004|VTNC_HUMAN	FEDGVLDPDYPR	3.01428	3.60941	3.91556	6.78087	2.51058	4.22745	2.29784	6.10432	4.17761	2.87852	3.94051	4.60212	2.52419	3.16306	5.25735	3.67868	2.86207	3.57712	4.07162	4.46513	2.3651	2.28762	4.07846	4.78325	1.24666
|P43652|AFAM_HUMAN	FLVNLVK	6.03734	8.6852	4.37875	5.62142	4.43406	4.40336	5.55807	4.17269	2.99285	4.53144	2.9618	6.991	3.78508	4.40137	2.59889	5.17903	4.28005	2.38002	5.61096	6.70254	5.19415	2.79963	4.91384	4.38591	6.49245
|P05155|IC1_HUMAN	FQPTLLTLPR	2.77484	2.59621	4.69257	3.13852	3.46496	5.04537	6.54112	4.76222	7.88804	4.76176	3.26625	5.35691	5.35863	3.10729	3.80281	2.38409	3.20507	3.67854	1.60295	3.35971	6.77673	3.99677	2.18777	2.49311	4.56706
|P02765|FETUA_HUMAN	FSVVYAK	2.53354	3.52634	3.13325	4.19435	2.10414	2.57567	0.968006	2.90519	3.66374	3.97488	1.1755	1.80214	3.15513	2.7263	3.54176	1.7127	3.22093	1.18655	3.91381	2.96333	2.75316	3.38534	5.35189	5.71823	4.26807
|P01871|IGHM_HUMAN	GFPSVLR	2.4193	1.37015	2.93787	1.98811	3.26903	3.99692	2.50115	3.87553	3.39458	3.73143	3.06494	1.79019	1.54672	3.44073	5.55782	4.15513	2.96258	2.3695	1.27845	2.41788	4.1982	1.66111	3.67587	3.72656	4.17582
|P32119|PRDX2_HUMAN	GLFIIDGK	11.75	11.5073	8.72876	13.9391	20.9651	15.0563	13.1893	23.0935	13.9762	14.6501	16.5315	13.3676	6.05263	10.5013	10.8789	16.5195	7.00969	25.3763	9.74948	11.3663	11.5541	15.896	12.049	9.38394	17.5562
|P08603|CFAH_HUMAN	IDVHLVPDR	2.49992	2.65119	1.81193	4.07183	4.20577	2.91961	3.97435	4.09382	3.87109	3.52904	6.26339	2.3202	3.25136	3.58945	4.61086	4.19725	3.05854	4.14575	4.16856	3.46719	4.16831	4.84087	1.94359	3.85951	1.80494
|P08603|CFAH_HUMAN	SPDVINGSPISQK	2.96449	3.1886	6.51976	5.09886	4.13521	4.67027	2.7882	3.27052	5.65194	1.73913	1.96144	3.82175	2.48044	2.64255	3.60715	4.48796	2.67298	2.60722	4.30083	4.80471	1.20121	4.4359	3.38326	3.9374	3.61465
|P04275|VWF_HUMAN	ILAGPAGDSNVVK	5.304	5.71916	6.28207	4.86079	5.57805	6.05581	5.28709	5.19868	8.79238	2.81524	5.70055	10.3956	8.16019	5.06719	0.642432	9.46782	7.89652	9.33618	7.06974	7.03941	7.41265	11.5885	6.58694	8.53449	3.78895
|P06727|APOA4_HUMAN	ISASAEELR	4.61504	4.0716	2.9522	5.11357	4.50927	1.97982	2.85871	6.22598	2.88922	2.18162	6.2892	4.60491	4.64704	5.11786	2.19617	5.69035	3.26605	3.23776	2.03535	5.3704	2.9625	5.03402	5.08393	6.08295	11.3459
|P01024|CO3_HUMAN	ISLPESLK	2.72994	5.00392	2.58059	5.20676	5.46214	3.14899	3.41566	2.33205	7.49584	3.47492	1.51952	5.91747	3.14342	4.21053	4.45022	3.53984	3.7577	5.17478	9.98382	4.43838	5.11398	4.4096	10.0092	6.10738	6.11063
|P01024|CO3_HUMAN	TGLQEVEVK	10.4783	3.061	3.49742	1.4077	2.12513	3.01555	2.78991	4.99146	4.30126	2.05243	7.25781	8.69735	4.49255	1.30603	4.1132	5.01125	3.31253	2.85336	2.37297	3.20199	4.71203	5.84617	9.33402	6.55058	6.23349
|P19823|ITIH2_HUMAN	IYLQPGR	4.6279	10.8826	5.07028	6.08625	4.24924	6.4073	6.6336	16.0565	5.74251	5.39667	5.81696	2.96603	11.2198	7.36909	4.75668	3.88494	5.53251	8.20251	5.41583	5.40427	7.03576	8.02452	6.65992	9.33281	4.9809
|P19823|ITIH2_HUMAN	SLAPTAAAK	3.79143	11.4162	16.8407	12.202	12.6437	3.77781	10.7806	3.86061	8.9912	8.36649	8.83552	13.1207	16.1849	4.21822	8.50883	37.1833	10.2197	15.4224	8.40364	5.6585	6.53808	3.33584	4.55675	8.12611	4.83073
|Q14624|ITIH4_HUMAN	LALDNGGLAR	3.1033	2.80297	4.51861	5.59028	2.60125	4.31456	3.46449	3.34198	3.35478	4.19496	5.17968	5.02375	5.65734	4.93113	3.73273	6.72068	2.61244	2.58948	7.51167	2.59611	2.91207	5.49169	7.24068	3.80532	2.95504
|Q14624|ITIH4_HUMAN	LGVYELLLK	8.90267	6.58981	10.1645	5.08347	4.86654	15.1202	2.43724	6.18142	15.093	10.6604	8.8171	11.5199	11.0464	8.13701	5.25878	3.31615	4.73618	12.9268	6.29432	31.8241	6.77555	9.2572	11.1487	6.07993	8.92651
|P00747|PLMN_HUMAN	LFLEPTR	4.66309	3.96246	6.01139	5.05332	6.14901	6.55424	3.74832	6.31887	5.12816	5.34873	4.41899	6.97289	3.40479	1.37463	3.79667	6.40803	5.01293	3.80352	8.1537	2.82061	5.76702	3.74911	6.8788	3.53758	7.64542
|P00747|PLMN_HUMAN	LSSPAVITDK	4.30676	4.4098	4.14078	3.58169	3.87828	3.99294	3.46399	2.46714	3.92542	4.40962	2.53706	3.29988	2.24131	1.79207	3.06392	1.71555	1.72044	4.26679	2.84914	2.96812	3.39519	5.60457	6.08332	4.48961	1.76018
|P08697|A2AP_HUMAN	LGNQEPGGQTALK	3.79877	7.37471	7.32825	7.28193	3.60541	3.34452	1.64912	5.26945	4.66451	5.6703	3.67752	5.38537	5.21294	2.42432	5.12802	1.82438	6.90844	3.75104	3.65633	2.36167	5.27791	2.81173	7.00595	7.95076	5.00763
|P04217|A1BG_HUMAN	LLELTGPK	4.03144	4.02051	3.96549	5.53874	8.38041	4.9231	4.03934	4.3254	3.92699	3.76307	3.00309	5.53797	4.23512	2.24228	7.02319	3.54026	6.01393	5.87994	4.7739	2.95029	4.38312	6.84558	5.54845	4.56709	4.39836
|P04217|A1BG_HUMAN	NGVAQEPVHLDSPAIK	3.35471	3.97698	2.85203	4.47116	5.33272	5.12883	5.5096	2.49209	4.13838	6.31554	5.85189	3.33989	4.63209	4.47497	6.23677	2.61089	6.15304	2.38028	3.8954	3.16927	4.40313	4.2989	4.0519	7.46264	3.19069
|P01031|CO5_HUMAN	LQGTLPVEAR	3.96704	3.82959	5.44088	4.70071	4.1303	4.4837	5.68638	4.39574	3.69277	4.37528	5.51237	3.95313	5.41754	2.75104	4.0933	5.44386	5.78114	2.4518	5.15408	6.58011	8.39449	4.94275	5.30142	7.42712	5.91859
|P01031|CO5_HUMAN	TDAPDLPEENQAR	3.4718	3.73643	2.58731	3.4404	4.53722	4.83808	3.29854	3.57368	4.20219	4.52169	2.22513	4.26408	4.48745	3.7671	4.08118	2.84819	4.00568	2.6161	5.08599	2.92932	2.82125	5.95923	4.19672	2.19726	4.09775
|P02748|CO9_HUMAN	LSPIYNLVPVK	2.31304	5.54488	5.81534	5.89165	3.69734	3.51121	3.48766	3.82845	4.36541	5.59067	5.84604	1.03422	0.976521	2.98732	3.89901	2.78719	5.77947	3.14859	2.99546	3.0444	6.88023	10.3217	3.38428	7.30612	4.92542
|P02748|CO9_HUMAN	TSNFNAAISLK	4.19479	4.84347	11.6832	3.93644	2.89331	4.6065	7.23948	6.36058	7.36449	9.53103	4.50938	3.37213	7.20376	3.9164	5.323	3.86315	2.72576	5.5773	4.26897	5.03051	5.53392	5.69678	4.49049	5.0733	4.71121
|P00742|FA10_HUMAN	MLEVPYVDR	6.94344	6.56446	10.775	3.55005	7.97954	2.84486	9.16232	5.70307	7.57756	5.05899	7.24075	5.68494	2.44081	10.6785	6.56754	8.03103	6.26564	7.28095	7.42754	4.98809	4.08603	4.00436	5.51891	7.20195	5.8033
|P02790|HEMO_HUMAN	NFPSPVDAAFR	3.47079	5.66989	3.94494	3.11487	3.29495	1.93235	3.6307	2.19742	2.70632	3.46738	4.79132	2.8107	3.96901	2.79759	3.29529	5.33852	3.04989	3.08195	3.57365	6.53271	2.3351	3.28858	2.87287	3.37912	2.60461
|P02671|FIBA_HUMAN	NSLFEYQK	1.90138	2.33182	3.30288	2.1935	3.4393	2.89968	2.06389	3.89677	2.92245	1.95853	3.46714	3.17229	4.49132	5.20476	3.34048	1.57224	2.25279	3.25364	2.58599	3.16819	2.64544	2.10693	2.18433	1.242	3.68055
|P01009|A1AT_HUMAN	QINDYVEK	4.20364	2.85356	5.16451	3.97413	4.56935	3.21659	4.5388	3.02664	3.6197	5.47942	4.37179	3.72105	1.98323	3.20033	5.91552	2.51666	2.98907	2.8257	4.53657	3.98772	6.98275	3.74978	4.45155	6.79593	3.5042
|P01009|A1AT_HUMAN	SVLGQLGITK	3.95262	5.73347	6.12653	4.61461	4.99563	5.87099	5.17722	3.96667	5.41987	5.25384	4.60975	3.46802	4.66449	4.0899	5.31322	5.41875	3.73876	4.45715	4.96633	3.49464	6.38389	4.73544	5.01062	5.60506	4.88909
|P01023|A2MG_HUMAN	SDIAPVAR	5.49882	6.21314	3.2991	3.32314	4.22136	1.35205	6.66341	4.74175	6.97473	3.17067	3.72759	8.02116	6.43117	2.32769	4.12396	4.4638	4.53419	7.14375	5.24925	4.67877	4.44568	3.51165	4.23533	8.93975	7.0737
|P01023|A2MG_HUMAN	TEHPFTVEEFVLPK	3.42832	1.98125	8.56529	11.7416	1.73013	3.16634	8.88028	2.72418	9.62027	3.11279	2.77325	2.34992	4.32317	3.37495	3.43391	3.17982	11.1306	4.20711	14.4556	2.6109	12.405	11.378	4.86631	3.30045	9.87081
|P02763|A1AG1_HUMAN	SDVVYTDWK	3.39716	2.43054	3.13141	4.4395	2.78232	4.34189	4.02981	1.91368	1.32416	1.84856	2.13452	3.03711	4.92952	3.65918	2.52897	2.03976	7.14818	2.82196	4.66346	6.7843	5.25049	3.25346	2.02903	3.54263	3.04976
|P51884|LUM_HUMAN	SLEYLDLSFNQIAR	14.6104	11.7935	18.3754	18.9672	27.7588	11.2649	18.0552	19.9931	13.1571	10.5683	7.63833	13.5279	19.8914	21.7912	14.3738	16.1796	15.1344	25.344	12.4997	13.4822	19.7686	13.3474	14.3899	15.1722	18.7844
|P02652|APOA2_HUMAN	SPELQAEAK	4.27718	3.29856	3.54544	5.0334	3.24289	4.89084	1.71627	4.92563	3.39946	8.6699	3.1024	6.76106	4.02102	3.13247	4.30165	3.24307	2.48649	4.68517	1.68152	2.04674	6.67623	3.33276	4.39674	2.02921	5.55782
|P02655|APOC2_HUMAN	TAAQNLYEK	6.93426	6.33028	2.42267	5.14549	2.92665	3.8604	3.47452	4.85583	4.39715	5.80325	8.72876	3.15454	2.74982	9.46164	3.17428	6.62785	5.24128	1.48571	4.37206	7.08768	5.44443	5.09724	6.10635	11.6367	5.74251
|P02655|APOC2_HUMAN	TYLPAVDEK	1.96546	4.58928	4.47376	3.09573	5.23868	3.28891	3.68727	3.17938	2.85033	3.9791	4.30479	3.21594	3.33631	2.63578	3.51518	3.68278	1.86562	3.17361	5.75061	4.08075	4.08335	3.89363	3.72979	6.42436	3.68144
|P00739|HPTR_HUMAN	TEGDGVYTLNDK	2.51225	1.78247	1.5686	2.33253	1.7722	3.3567	3.62658	2.00399	1.45984	3.19128	2.5136	2.58236	3.33793	3.21187	2.60322	3.03561	1.72058	0.849412	1.98393	1.63959	2.32296	4.02344	6.15739	4.13311	3.10506
|P04114|APOB_HUMAN	TEVIPPLIENR	7.70903	4.63406	3.20001	3.66937	4.84674	5.13611	3.09957	5.4957	5.83964	9.56836	4.53798	2.82285	5.77077	6.77468	5.28181	3.25087	3.92892	3.29281	3.69055	5.21149	5.29958	6.05167	7.23375	3.98133	6.61132
|P05546|HEP2_HUMAN	TLEAQLTPR	3.25181	3.91684	4.74936	3.44204	4.92184	4.70939	4.87188	3.26462	3.3112	3.56277	3.002	4.05505	2.73025	4.06967	3.11413	2.21264	3.39816	2.94674	2.4824	2.47067	5.46746	4.19863	1.55584	5.48301	2.04694
|P09871|C1S_HUMAN	TNFDNDIALVR	3.7849	3.13172	6.14773	6.88781	2.75154	6.63025	2.31125	2.79059	3.26418	3.23364	5.59251	1.86503	2.91316	5.78199	4.95423	5.11742	4.44116	2.86039	4.44966	4.42063	6.25382	3.54604	6.8204	5.75612	4.1336
|O14791|APOL1_HUMAN	VAQELEEK	29.4472	18.8882	10.7568	25.9694	19.1678	41.0267	19.109	8.9642	21.1772	27.0845	8.98633	7.90197	14.319	13.1613	24.0268	24.9939	21.1831	10.4706	31.0494	8.55964	13.6029	16.2617	55.6333	35.2942	29.0456
|P69905|HBA_HUMAN	VGAHAGEYGAEALER	5.04558	3.4686	3.75067	4.56983	3.4654	6.32999	6.19355	7.53462	4.10949	6.94978	3.47982	4.20628	6.02762	3.79257	4.08181	2.03952	6.51402	4.99837	2.93482	3.55774	4.73913	5.03529	3.61119	2.0486	3.4901
|P00738|HPT_HUMAN	VGYVSGWGR	2.89646	3.84105	3.60134	2.27405	4.40509	4.76963	3.5092	2.75251	2.75718	2.61716	2.83345	1.82914	5.10987	6.51804	6.12994	5.31695	5.95385	3.37396	2.90575	2.03675	3.20407	5.6483	7.19886	2.63381	5.17168
|P00738|HPT_HUMAN	VTSIQDWVQK	2.46107	4.35545	3.61293	1.61747	2.08492	1.9725	2.34087	4.6711	4.99609	3.42986	2.51818	3.46731	3.24135	3.71007	4.61582	3.88735	2.33795	4.36857	2.28654	3.5153	2.28115	3.51682	3.36018	3.89217	2.71107
|P02774|VTDB_HUMAN	VLEPTLK	5.32236	2.31109	3.51131	3.82048	5.35994	2.25079	3.26939	2.34887	1.61396	4.62734	3.25056	1.67891	2.7527	2.2526	2.69435	3.42458	1.75189	2.74965	3.82978	3.86659	3.91348	3.37003	3.00246	5.18429	2.94278
|P04278|SHBG_HUMAN	VVLSQGSK	56.397	45.1157	74.8943	22.5126	48.9096	174.617	36.2949	81.9325	71.1037	41.3653	61.8477	47.2142	33.0085	48.9306	27.5405	41.9774	50.5557	49.5244	59.0686	48.7345	22.7129	28.7927	38.3677	25.3723	31.8726
|P03952|KLKB1_HUMAN	YSPGGTPTAIK	10.3023	3.85467	7.89885	5.46053	5.24949	5.33337	7.3236	5.75602	4.75328	3.72993	9.59276	4.34571	5.59162	10.091	5.27569	3.42735	3.48612	9.42097	6.03055	1.80711	4.11199	5.89846	4.71137	4.95747	6.50611
|P00736|C1R_HUMAN	YTTEIIK	8.7982	4.98437	11.6387	8.16736	4.23235	8.85107	4.04022	9.00444	8.70489	10.773	6.64852	9.29323	11.9713	8.07084	7.62635	3.16986	7.31985	7.70647	5.78833	6.46059	6.8316	1.63554	10.434	8.45683	5.93483
Note: a The intra-day coefficient of variation (CV) was calculated based on the area ratio (light/heavy) of five replicates for each plasma pool within a single day.

### Sheet: Interday_CV
Protein	Peptide Sequence	bSampleA	SampleB	SampleC	SampleD	SampleE
|P19827|ITIH1_HUMAN	AAISGENAGLVR	2.3659	3.35241	4.86675	4.5224	3.95928
|P19827|ITIH1_HUMAN	VTYDVSR	4.30579	1.96954	4.1862	4.75314	2.60063
|P02649|APOE_HUMAN	AATVGSLAGQPLQER	2.10337	2.32206	2.57752	2.13665	1.08956
|P02649|APOE_HUMAN	LGPLVEQGR	1.85474	2.57508	3.10036	2.02833	2.33978
|P01011|AACT_HUMAN	ADLSGITGAR	4.66971	3.23422	3.76386	3.68432	5.64366
|P01011|AACT_HUMAN	EIGELYLPK	1.10075	1.4415	2.06087	1.3301	1.30056
|P06396|GELS_HUMAN	AGALNSNDAFVLK	1.45901	1.69073	1.80024	1.52263	2.07748
|P06396|GELS_HUMAN	TGAQELLR	0.781999	2.697	4.30301	4.02934	2.81031
|P25311|ZA2G_HUMAN	AGEVQEPELR	1.37338	1.60359	1.17407	2.76257	1.73104
|P00751|CFAB_HUMAN	ALFVSEEEK	2.81547	4.55297	3.08402	3.66384	3.11404
|P00751|CFAB_HUMAN	EELLPAQDIK	2.10514	2.93383	1.93492	4.37813	2.94521
|P02750|A2GL_HUMAN	ALGHLDLSGNR	2.36279	1.84027	1.58146	1.53913	3.10111
|P02750|A2GL_HUMAN	DLLLPQPDLR	1.69046	1.15508	2.13102	2.09321	2.07826
|P02647|APOA1_HUMAN	ATEHLSTLSEK	3.81415	5.04685	2.3905	3.44603	4.97728
|P02656|APOC3_HUMAN	DALSSVQESQVAQQAR	0.732684	1.55528	1.00101	0.855527	2.4166
|P01876|IGHA1_HUMAN	DASGVTFTWTPSSGK	1.37082	1.10279	1.79019	0.906858	2.72467
|P01876|IGHA1_HUMAN	TPLTATLSK	0.810076	1.4625	2.56921	1.11348	1.21679
|P01008|ANT3_HUMAN	DDLYVSDAFHK	0.78922	1.79129	2.11067	1.22029	1.77155
|P01008|ANT3_HUMAN	FATTFYQHLADSK	1.80005	2.6733	1.13881	1.8068	1.16846
|P02787|TRFE_HUMAN	DGAGDVAFVK	2.12422	1.15857	1.51445	3.27622	2.60293
|P02787|TRFE_HUMAN	SASDLTWDNLK	1.57401	0.6081	1.13425	0.952527	0.589416
|P0C0L5|CO4B_HUMAN	DHAVDLIQK	1.00302	2.16781	0.820574	2.276	1.50542
|P0C0L5|CO4B_HUMAN	VGDTLNLNLR	1.35463	1.36634	2.28533	2.78288	4.07918
|P02768|ALBU_HUMAN	DLGEENFK	3.06317	2.48361	2.73474	2.54747	3.0206
|P02768|ALBU_HUMAN	LVNEVTEFAK	1.82983	1.35007	3.28889	1.92578	2.48424
|P04003|C4BPA_HUMAN	EDVYVVGTVLR	3.13044	4.95675	3.25352	2.70696	4.26294
|P10909|CLUS_HUMAN	EIQNAVNGVK	7.28387	13.4274	7.63293	12.537	17.34
|P10909|CLUS_HUMAN	TLLSNLEEAK	2.35672	8.92021	4.22791	5.30898	4.74514
|P00734|THRB_HUMAN	ELLESYIDGR	2.86071	2.14074	1.04968	2.29017	1.01603
|P00748|FA12_HUMAN	EQPPSLTR	1.33257	0.990695	3.49044	3.46875	3.42517
|P00748|FA12_HUMAN	VVGGLVALR	2.7617	3.95346	4.4383	5.62388	4.37829
|P02741|CRP_HUMAN	ESDTSYVSLK	6.89724	111.68	118.387	26.2342	95.0112
|P02741|CRP_HUMAN	GYSIFSYATK	10.2874	33.4319	16.9107	24.2856	17.209
|P02760|AMBP_HUMAN	ETLLQDFR	2.41187	3.0186	2.60609	3.26687	3.45586
|P04004|VTNC_HUMAN	FEDGVLDPDYPR	2.58333	1.36934	1.85635	2.31696	3.1686
|P43652|AFAM_HUMAN	FLVNLVK	1.16718	2.27735	2.67101	4.13482	0.754284
|P05155|IC1_HUMAN	FQPTLLTLPR	2.44065	0.66081	3.04232	2.72842	3.84354
|P02765|FETUA_HUMAN	FSVVYAK	0.755472	2.0998	1.74444	1.50366	2.94884
|P01871|IGHM_HUMAN	GFPSVLR	0.948789	1.70688	2.38967	2.85061	1.88495
|P32119|PRDX2_HUMAN	GLFIIDGK	7.77763	6.68774	3.72302	7.42825	8.93184
|P08603|CFAH_HUMAN	IDVHLVPDR	1.55706	2.60793	2.40074	3.11101	5.02741
|P08603|CFAH_HUMAN	SPDVINGSPISQK	1.62306	2.89857	2.36357	1.11321	2.25702
|P04275|VWF_HUMAN	ILAGPAGDSNVVK	1.61788	3.79381	4.17924	3.32166	1.91981
|P06727|APOA4_HUMAN	ISASAEELR	2.56992	1.73587	5.83729	4.26473	4.43308
|P01024|CO3_HUMAN	ISLPESLK	0.887483	2.5256	3.54326	3.59017	3.56795
|P01024|CO3_HUMAN	TGLQEVEVK	3.19286	0.815334	3.54293	2.26623	2.12483
|P19823|ITIH2_HUMAN	IYLQPGR	3.51769	3.20814	4.18786	3.5027	4.51184
|P19823|ITIH2_HUMAN	SLAPTAAAK	9.04061	3.07923	7.53108	8.67384	4.21548
|Q14624|ITIH4_HUMAN	LALDNGGLAR	1.56561	3.42615	2.93056	4.4592	5.57716
|Q14624|ITIH4_HUMAN	LGVYELLLK	5.35246	3.49237	3.41867	4.29406	7.26658
|P00747|PLMN_HUMAN	LFLEPTR	1.0346	4.33477	4.65785	4.13977	3.39435
|P00747|PLMN_HUMAN	LSSPAVITDK	0.994977	0.967231	0.750586	1.84761	1.6666
|P08697|A2AP_HUMAN	LGNQEPGGQTALK	3.79023	2.15521	2.28335	2.61479	2.00208
|P04217|A1BG_HUMAN	LLELTGPK	1.94179	2.75262	2.47335	2.28382	1.72475
|P04217|A1BG_HUMAN	NGVAQEPVHLDSPAIK	1.3308	2.21337	1.50829	3.36921	2.05727
|P01031|CO5_HUMAN	LQGTLPVEAR	2.22634	3.28612	5.66898	3.88773	2.85643
|P01031|CO5_HUMAN	TDAPDLPEENQAR	2.08113	2.21256	2.82159	3.02573	2.05458
|P02748|CO9_HUMAN	LSPIYNLVPVK	2.11791	2.946	3.0139	5.4817	3.28292
|P02748|CO9_HUMAN	TSNFNAAISLK	0.957918	3.65574	3.44518	4.05215	2.66345
|P00742|FA10_HUMAN	MLEVPYVDR	2.06294	2.49874	2.67813	3.46738	5.87831
|P02790|HEMO_HUMAN	NFPSPVDAAFR	1.92342	3.42587	2.56584	1.94286	5.14422
|P02671|FIBA_HUMAN	NSLFEYQK	2.08129	0.675734	2.37463	1.37943	1.6864
|P01009|A1AT_HUMAN	QINDYVEK	2.98611	1.05617	3.30464	4.57545	3.30793
|P01009|A1AT_HUMAN	SVLGQLGITK	1.41462	2.34798	2.42063	3.0921	1.55735
|P01023|A2MG_HUMAN	SDIAPVAR	2.57882	2.20826	2.90764	3.61895	0.469223
|P01023|A2MG_HUMAN	TEHPFTVEEFVLPK	2.83858	4.93218	1.09533	2.07154	1.5827
|P02763|A1AG1_HUMAN	SDVVYTDWK	2.14823	2.17604	2.65525	1.64552	2.04819
|P51884|LUM_HUMAN	SLEYLDLSFNQIAR	5.45982	4.5559	10.4111	5.76845	4.90027
|P02652|APOA2_HUMAN	SPELQAEAK	0.977583	1.06555	1.83444	1.44538	3.16828
|P02655|APOC2_HUMAN	TAAQNLYEK	2.32992	1.24033	4.21535	2.7955	2.64864
|P02655|APOC2_HUMAN	TYLPAVDEK	1.17171	3.34073	1.33877	1.96142	2.92009
|P00739|HPTR_HUMAN	TEGDGVYTLNDK	1.59195	1.51712	1.4753	0.507228	1.68396
|P04114|APOB_HUMAN	TEVIPPLIENR	0.721167	1.26633	0.878236	3.0474	3.63756
|P05546|HEP2_HUMAN	TLEAQLTPR	1.05361	2.07683	3.28601	4.45065	2.90827
|P09871|C1S_HUMAN	TNFDNDIALVR	2.14498	0.935937	3.52487	2.08482	1.98549
|O14791|APOL1_HUMAN	VAQELEEK	12.4161	12.0961	17.5162	22.7599	18.6514
|P69905|HBA_HUMAN	VGAHAGEYGAEALER	0.404401	1.70178	1.05188	2.12184	2.27304
|P00738|HPT_HUMAN	VGYVSGWGR	1.52167	1.97529	1.32432	2.36969	2.49263
|P00738|HPT_HUMAN	VTSIQDWVQK	2.25074	1.6775	1.26042	1.17549	0.689928
|P02774|VTDB_HUMAN	VLEPTLK	1.35092	1.31161	1.86277	1.26299	2.06294
|P04278|SHBG_HUMAN	VVLSQGSK	137.141	11.6024	33.4018	22.9217	11.4422
|P03952|KLKB1_HUMAN	YSPGGTPTAIK	4.26456	1.94835	4.20218	1.98237	1.19518
|P00736|C1R_HUMAN	YTTEIIK	2.75089	3.46295	1.86296	4.67616	3.94589
Note: b The inter-day coefficient of variation (CV) was calculated based on the area ratio (light/heavy) of each plasma pool's five replicates per day, measured across five consecutive days.

### Sheet: Total_CV
Protein	Peptide Sequence	cSampleA	SampleB	SampleC	SampleD	SampleE
|P19827|ITIH1_HUMAN	AAISGENAGLVR	5.63585	7.57475	7.20924	6.62462	7.70768
|P19827|ITIH1_HUMAN	VTYDVSR	7.92224	6.86344	6.26918	8.10667	6.68297
|P02649|APOE_HUMAN	AATVGSLAGQPLQER	6.65942	5.24264	4.71842	3.84878	4.6792
|P02649|APOE_HUMAN	LGPLVEQGR	3.89143	4.05326	4.43397	4.11887	3.82362
|P01011|AACT_HUMAN	ADLSGITGAR	6.83886	6.35863	6.23922	6.15283	6.66157
|P01011|AACT_HUMAN	EIGELYLPK	3.39539	3.10111	3.1648	4.26538	2.86428
|P06396|GELS_HUMAN	AGALNSNDAFVLK	3.24579	3.68915	4.07726	4.73397	4.02335
|P06396|GELS_HUMAN	TGAQELLR	4.24719	5.01385	6.85089	6.17423	4.79811
|P25311|ZA2G_HUMAN	AGEVQEPELR	2.7891	4.24303	3.2213	4.80086	3.41883
|P00751|CFAB_HUMAN	ALFVSEEEK	5.42163	6.87473	6.49218	6.40099	6.09484
|P00751|CFAB_HUMAN	EELLPAQDIK	4.70425	5.82865	4.05855	6.99778	6.07239
|P02750|A2GL_HUMAN	ALGHLDLSGNR	4.59989	3.82514	4.13525	4.24244	5.09297
|P02750|A2GL_HUMAN	DLLLPQPDLR	4.21633	3.84736	3.52471	2.93202	4.70011
|P02647|APOA1_HUMAN	ATEHLSTLSEK	7.00183	10.3177	7.40709	9.16843	14.5852
|P02656|APOC3_HUMAN	DALSSVQESQVAQQAR	2.63523	3.60013	3.39219	3.16696	3.93521
|P01876|IGHA1_HUMAN	DASGVTFTWTPSSGK	3.54707	5.27497	4.59688	2.61493	5.37084
|P01876|IGHA1_HUMAN	TPLTATLSK	4.04351	4.13157	4.70019	4.15576	3.33083
|P01008|ANT3_HUMAN	DDLYVSDAFHK	4.26108	5.29243	6.12651	5.27153	4.24714
|P01008|ANT3_HUMAN	FATTFYQHLADSK	4.56995	4.60201	4.2592	4.03238	3.42191
|P02787|TRFE_HUMAN	DGAGDVAFVK	5.03627	3.00572	4.02248	5.18186	3.96698
|P02787|TRFE_HUMAN	SASDLTWDNLK	3.02688	3.55859	3.01526	3.10038	3.1476
|P0C0L5|CO4B_HUMAN	DHAVDLIQK	3.70348	4.28206	3.48667	4.46617	3.9387
|P0C0L5|CO4B_HUMAN	VGDTLNLNLR	4.2083	3.34851	3.91273	5.30616	5.71445
|P02768|ALBU_HUMAN	DLGEENFK	5.70245	5.71593	7.34237	4.03015	6.02067
|P02768|ALBU_HUMAN	LVNEVTEFAK	5.62846	5.58641	6.02824	6.49051	4.84946
|P04003|C4BPA_HUMAN	EDVYVVGTVLR	7.5884	10.1269	8.93864	5.72031	10.3235
|P10909|CLUS_HUMAN	EIQNAVNGVK	11.0407	30.5484	12.331	21.9365	21.0155
|P10909|CLUS_HUMAN	TLLSNLEEAK	7.11029	10.7893	6.91253	7.47502	6.8377
|P00734|THRB_HUMAN	ELLESYIDGR	4.77941	4.29809	3.87133	5.01837	3.65344
|P00748|FA12_HUMAN	EQPPSLTR	3.46349	3.92523	5.09115	5.55851	4.87348
|P00748|FA12_HUMAN	VVGGLVALR	6.5079	6.07416	6.52614	7.95766	7.91482
|P02741|CRP_HUMAN	ESDTSYVSLK	17.9952	120.962	156.224	34.367	116.451
|P02741|CRP_HUMAN	GYSIFSYATK	30.8282	54.0678	45.3773	41.4893	38.816
|P02760|AMBP_HUMAN	ETLLQDFR	4.15858	4.55522	4.01296	5.09561	4.70139
|P04004|VTNC_HUMAN	FEDGVLDPDYPR	4.30616	3.41809	4.44602	5.14635	4.55453
|P43652|AFAM_HUMAN	FLVNLVK	4.89629	6.10357	4.74851	6.18707	5.00899
|P05155|IC1_HUMAN	FQPTLLTLPR	4.72809	4.38924	5.13437	4.55384	5.54103
|P02765|FETUA_HUMAN	FSVVYAK	2.27898	3.32692	3.59763	4.31383	4.47834
|P01871|IGHM_HUMAN	GFPSVLR	3.69093	2.67299	3.74316	3.97177	4.26907
|P32119|PRDX2_HUMAN	GLFIIDGK	16.2627	13.9075	15.5134	13.6989	17.5295
|P08603|CFAH_HUMAN	IDVHLVPDR	4.30141	4.26048	3.88094	4.99828	6.13925
|P08603|CFAH_HUMAN	SPDVINGSPISQK	3.46122	4.45378	4.35032	4.46724	4.23223
|P04275|VWF_HUMAN	ILAGPAGDSNVVK	6.97831	9.01457	8.24974	7.6263	4.41237
|P06727|APOA4_HUMAN	ISASAEELR	5.01578	4.33022	7.32758	6.01928	6.773
|P01024|CO3_HUMAN	ISLPESLK	3.33086	5.16105	5.84455	7.51404	5.9706
|P01024|CO3_HUMAN	TGLQEVEVK	6.88065	4.81099	6.15557	3.91118	4.13325
|P19823|ITIH2_HUMAN	IYLQPGR	6.57475	7.52588	10.3289	7.6396	6.70329
|P19823|ITIH2_HUMAN	SLAPTAAAK	15.0446	10.2482	13.6405	12.0664	9.04416
|Q14624|ITIH4_HUMAN	LALDNGGLAR	4.71366	5.17549	5.51303	6.72848	6.43797
|Q14624|ITIH4_HUMAN	LGVYELLLK	10.118	7.74068	10.8464	9.201	14.2924
|P00747|PLMN_HUMAN	LFLEPTR	5.65767	6.38578	7.04348	6.22538	6.16973
|P00747|PLMN_HUMAN	LSSPAVITDK	3.34109	3.82408	3.91254	3.80611	3.62221
|P08697|A2AP_HUMAN	LGNQEPGGQTALK	5.21683	5.28526	6.15289	5.81644	4.7928
|P04217|A1BG_HUMAN	LLELTGPK	4.42501	5.96461	5.39166	4.78939	5.57649
|P04217|A1BG_HUMAN	NGVAQEPVHLDSPAIK	4.47247	5.15503	3.6117	5.93709	5.26737
|P01031|CO5_HUMAN	LQGTLPVEAR	5.98944	5.84899	7.30143	6.1344	5.77535
|P01031|CO5_HUMAN	TDAPDLPEENQAR	3.85156	4.79392	4.48968	4.80958	4.52657
|P02748|CO9_HUMAN	LSPIYNLVPVK	4.76419	6.00578	4.56649	7.22672	5.35556
|P02748|CO9_HUMAN	TSNFNAAISLK	4.64147	6.01416	7.85851	6.36765	6.109
|P00742|FA10_HUMAN	MLEVPYVDR	6.18349	6.81124	6.88589	8.06999	8.45664
|P02790|HEMO_HUMAN	NFPSPVDAAFR	4.05836	5.03511	4.11199	3.67065	6.41878
|P02671|FIBA_HUMAN	NSLFEYQK	3.25079	2.4794	4.16832	3.14806	3.54432
|P01009|A1AT_HUMAN	QINDYVEK	5.20095	3.72339	4.80656	6.3654	5.74022
|P01009|A1AT_HUMAN	SVLGQLGITK	5.43454	5.13841	5.41612	5.82721	5.03613
|P01023|A2MG_HUMAN	SDIAPVAR	4.67349	6.19561	5.93174	6.46975	4.67729
|P01023|A2MG_HUMAN	TEHPFTVEEFVLPK	5.74135	8.68121	5.05725	8.74741	4.44316
|P02763|A1AG1_HUMAN	SDVVYTDWK	4.04954	4.53587	3.98024	3.89088	3.96822
|P51884|LUM_HUMAN	SLEYLDLSFNQIAR	14.9267	15.0765	22.1924	17.3071	17.6859
|P02652|APOA2_HUMAN	SPELQAEAK	4.54434	3.67682	4.68857	3.37986	5.72117
|P02655|APOC2_HUMAN	TAAQNLYEK	6.73499	4.82183	5.49438	7.53998	5.61131
|P02655|APOC2_HUMAN	TYLPAVDEK	3.6578	4.80264	3.82079	4.5914	5.03279
|P00739|HPTR_HUMAN	TEGDGVYTLNDK	3.17601	3.13817	3.15027	2.67283	2.98303
|P04114|APOB_HUMAN	TEVIPPLIENR	5.23661	4.29819	5.07517	5.67815	7.27816
|P05546|HEP2_HUMAN	TLEAQLTPR	3.87466	4.5854	4.48291	5.82481	4.34137
|P09871|C1S_HUMAN	TNFDNDIALVR	5.88091	3.19902	5.56509	5.62832	4.37519
|O14791|APOL1_HUMAN	VAQELEEK	26.6769	20.5952	26.6076	34.0534	28.5208
|P69905|HBA_HUMAN	VGAHAGEYGAEALER	4.34567	5.36083	5.29012	4.08531	4.87174
|P00738|HPT_HUMAN	VGYVSGWGR	4.09716	4.60181	4.60198	4.15892	4.77445
|P00738|HPT_HUMAN	VTSIQDWVQK	3.45709	3.61629	4.05186	3.50355	3.34336
|P02774|VTDB_HUMAN	VLEPTLK	3.87543	2.80218	3.42404	3.57102	4.41041
|P04278|SHBG_HUMAN	VVLSQGSK	154.665	43.1825	64.815	50.8561	41.3011
|P03952|KLKB1_HUMAN	YSPGGTPTAIK	7.81892	5.34916	7.88823	6.56501	4.66922
|P00736|C1R_HUMAN	YTTEIIK	7.39087	6.46105	10.3205	9.12662	8.04027
Note: c The total variability is determined using the mean CVintra (across 5 days) and the mean CVinter (across all 5 replicates) by the sum of squares: CVtotal = (CVintra² + CVinter²)1/2. This CVtotal is reported for each pool.
