## Supplementary material for "Development and Clinical Evaluation of a Multiplexed Health Surveillance Panel Using Ultra High-Throughput PRM-MS in an Inflammatory Bowel Disease Cohort": STable6

### Sheet: demographic_table
var	CORALE	HCW	Total
N(%)	493(49.2)	509(50.8)	1002
Clinicalevent(n(%))
16 Weeks	205(41.58)	288(56.58)	493(49.2)
24 Weeks	226(45.84)	221(43.42)	447(44.61)
8 Weeks	62(12.58)	0(0)	62(6.19)
age(median)	43.64	43.19	43.55
sex(n(%))
female	286(61.64)	323(63.46)	609(62.59)
male	178(38.36)	186(36.54)	364(37.41)
CDvsUC(n(%))
0	149(32.39)	0(NaN)	149(32.39)
1	311(67.61)	0(NaN)	311(67.61)
IBD(n(%))
No	0(0)	509(100)	509(50.8)
Yes	493(100)	0(0)	493(49.2)
